# Enzyme-Constrained Metabolic Modeling of the Tripartite Synapse Links Astrocyte-Neuron Lactate Shuttle to Lipid Trafficking and Redox Homeostasis

**DOI:** 10.64898/2026.06.15.732277

**Authors:** Samuel Hayford Ayensu, Dan Hideki Horimoto, Carlos C. Flores, Jason R. Gerstner, Wheaton L. Schroeder

## Abstract

Neuron–astrocyte metabolic coupling sustains synaptic function through coordinated substrate exchange, redox homeostasis, and lipid handling, yet the systems-level mechanism remains poorly understood. Here, we developed an enzyme-constrained, genome-scale metabolic model of the mouse tripartite synapse to test whether protein allocation can reproduce the astrocyte– neuron lactate shuttle (ANLS). Starting from the iMM1865 mouse metabolic model, we corrected mass and charge imbalances, expanded fatty acid and lipid pathways, and standardized annotations to obtain a high-quality, generic mouse model, improving the MEMOTE score from 46% to 83%. Cell type–specific astrocyte and neuron models were reconstructed using the integrative metabolic analysis tool (iMAT) with cell type–resolved mouse brain proteomics, and were further extended to represent the tripartite synapse. Enzyme-constrained resource allocation models (RAMs) were reconstructed for the astrocyte and neuron models using the GECKO 3.0 pipeline and integrated into a tripartite synapse community model via a modified SteadyCom framework. In the stoichiometry-only model, minimum lactate exchange remained at zero under ATP-maintenance and biomass objectives, indicating no coupling between astrocyte lactate secretion and neuronal uptake arising from the metabolic network itself. Imposing enzyme constraints made lactate secretion obligatory, with corresponding neuronal lactate uptake. Across 100 turnover-number bootstrap parameterizations, lactate coupling became obligatory under both objectives, with median onsets at 0.770 of maximal ATP-maintenance demand and 0.879 of maximal growth. This indicates that protein limitation can drive astrocyte-neuron lactate coupling consistent with ANLS, independent of modeling assumptions. Incorporation of reactive oxygen species (ROS) and lipid peroxidation pathways demonstrated that the brain-type fatty acid binding protein (FABP7) knockout redistributed flux away from astrocytic detoxification, increased neuronal ROS burden, and produced cell-type-specific changes in lipid-associated reporter metabolites, with prostaglandin J2 as the highest-ranked reporter metabolite. Model predictions, including lactate shuttling and lipid metabolic shifts in FABP7 knockout, align with published experimental studies, supporting the biological relevance of this framework. These findings indicate that ANLS emerges, at least in part, from enzyme limitation in the tripartite synapse model and that FABP7-mediated lipid trafficking is essential for lipid–redox homeostasis at the tripartite synapse.

**Author Summary:** The brain relies on metabolic cooperation between astrocytes and neurons. Astrocytes convert glucose into lactate, which neurons use for energy. This process is known as the astrocyte– neuron lactate shuttle (ANLS). It is still unclear whether this shuttle is just one possible metabolic pathway or is required due to resource limitations. To explore this, we created two detailed mathematical models of the tripartite synapse, where an astrocyte process extends to meet the synapse. The first model consisted only of the stoichiometry of the metabolic network, whereas the second reflected each cell’s limited ability to make proteins. When these protein limits were imposed, lactate secretion by astrocytes and uptake by the neurons became mandatory, providing a systems-level mathematics-driven demonstration of ANLS. We also examined the role of Fatty Acid Binding Protein 7 (FABP7), a protein primarily expressed in astrocytes that shuttles fatty acids within astrocyte cells. Modeling FABP7 knockout reduced astrocytes ROS detoxification capacity to 3.7% of wild type, increased oxidative stress in neurons, and produced cell-type-specific changes in lipid-associated reporter metabolites. These results show how energy supply, lipid trafficking, and oxidative stress control are linked across cell types and provide a way to identify metabolic vulnerabilities in neurological diseases.
