## Supplemental Table 8 for "Enzyme-Constrained Metabolic Modeling of the Tripartite Synapse Links Astrocyte-Neuron Lactate Shuttle to Lipid Trafficking and Redox Homeostasis"

### Sheet: biomass_runs
bootstrap_run	seed	number_of_DLKcat_rxns	maximum_biomass_flux	lactate_coupling_onset	lac_min_at_max_biomass	lac_max_at_max_biomass	couples
0	20260818	5869	0.0559633	0.910156	6.1891	6.21301	TRUE
1	20260819	5833	0.0730517	0.882812	7.94495	7.94558	TRUE
2	20260820	5840	0.0703019	0.894531	8.79312	8.79432	TRUE
3	20260821	5820	0.0780652	0.886719	8.41811	8.42284	TRUE
4	20260822	5795	0.064906	0.904297	7.06631	7.06993	TRUE
5	20260823	5808	0.0607439	0.882812	6.68405	6.68763	TRUE
6	20260824	5867	0.0539866	0.859375	5.89597	5.89704	TRUE
7	20260825	5739	0.0673908	0.84375	7.96663	7.96683	TRUE
8	20260826	5750	0.0788235	0.871094	10.8052	10.8123	TRUE
9	20260827	5862	0.0786231	0.839844	9.73336	9.76851	TRUE
10	20260828	5853	0.0731453	0.878906	8.13165	8.13635	TRUE
11	20260829	5794	0.0753839	0.890625	8.55809	8.55862	TRUE
12	20260830	5812	0.0694637	0.886719	7.48455	7.48518	TRUE
13	20260831	5737	0.0820726	0.873047	9.14484	9.14771	TRUE
14	20260832	5720	0.0794066	0.873047	9.13433	9.53104	TRUE
15	20260833	5857	0.0798052	0.873047	8.57747	8.5778	TRUE
16	20260834	5876	0.0725297	0.892578	7.85059	7.85241	TRUE
17	20260835	5802	0.0516323	0.849609	6.08176	6.084	TRUE
18	20260836	5841	0.0729998	0.894531	8.26717	8.27697	TRUE
19	20260837	5868	0.0667948	0.890625	8.04063	8.048	TRUE
20	20260838	5730	0.0602801	0.884766	6.57899	6.57904	TRUE
21	20260839	5730	0.0798299	0.855469	8.88827	8.88831	TRUE
22	20260840	5776	0.0752546	0.859375	8.1382	8.28882	TRUE
23	20260841	5809	0.0718814	0.890625	7.74677	7.74707	TRUE
24	20260842	5738	0.0708997	0.878906	7.65634	7.68923	TRUE
25	20260843	5796	0.0765233	0.875	8.57318	8.57469	TRUE
26	20260844	5789	0.0526548	0.886719	6.53653	6.53816	TRUE
27	20260845	5720	0.0702191	0.824219	7.52773	7.52841	TRUE
28	20260846	5743	0.0738	0.880859	8.06875	8.07465	TRUE
29	20260847	5809	0.0764638	0.832031	8.51494	8.51708	TRUE
30	20260848	5802	0.075211	0.878906	8.64007	8.65398	TRUE
31	20260849	5816	0.0572869	0.859375	7.11818	7.11917	TRUE
32	20260850	5766	0.0789008	0.828125	11.4633	11.4737	TRUE
33	20260851	5860	0.0692713	0.849609	8.19248	8.20193	TRUE
34	20260852	5764	0.070819	0.878906	8.25709	8.2579	TRUE
35	20260853	5804	0.0753652	0.869141	9.51313	9.53635	TRUE
36	20260854	5731	0.0754446	0.878906	8.16665	8.1672	TRUE
37	20260855	5805	0.0742914	0.859375	8.07376	8.07425	TRUE
38	20260856	5812	0.0722361	0.835938	8.06666	8.07131	TRUE
39	20260857	5805	0.0744334	0.880859	8.59657	8.60015	TRUE
40	20260858	5723	0.0707146	0.888672	8.00578	8.00842	TRUE
41	20260859	5820	0.065864	0.900391	7.3634	7.36416	TRUE
42	20260860	5792	0.0649646	0.896484	7.99176	8.00676	TRUE
43	20260861	5862	0.0501175	0.917969	5.41296	5.41352	TRUE
44	20260862	5753	0.0736883	0.861328	9.45391	9.45394	TRUE
45	20260863	5801	0.0681572	0.892578	7.67639	7.68018	TRUE
46	20260864	5807	0.0538448	0.912109	5.96326	5.97812	TRUE
47	20260865	5766	0.0622184	0.894531	7.58373	7.58934	TRUE
48	20260866	5833	0.0771021	0.851562	9.16467	9.18207	TRUE
49	20260867	5827	0.0705943	0.888672	7.66087	7.66404	TRUE
50	20260868	5843	0.0655099	0.833984	7.71688	7.72052	TRUE
51	20260869	5675	0.0741343	0.818359	8.02814	8.02847	TRUE
52	20260870	5816	0.0736995	0.886719	8.35529	8.36107	TRUE
53	20260871	5843	0.0662331	0.839844	8.1932	8.19932	TRUE
54	20260872	5709	0.0648894	0.900391	7.0558	7.06808	TRUE
55	20260873	5801	0.071431	0.847656	7.74657	7.75565	TRUE
56	20260874	5807	0.0722764	0.869141	7.88011	7.89556	TRUE
57	20260875	5728	0.0741925	0.820312	8.36813	8.36984	TRUE
58	20260876	5665	0.0754409	0.890625	8.21866	8.21959	TRUE
59	20260877	5827	0.0668558	0.894531	8.75273	8.7615	TRUE
60	20260878	5864	0.0712627	0.853516	9.09581	9.11197	TRUE
61	20260879	5686	0.0772472	0.851562	10.1135	10.115	TRUE
62	20260880	5847	0.0756559	0.873047	8.50848	8.51135	TRUE
63	20260881	5762	0.0725495	0.833984	7.86385	7.86479	TRUE
64	20260882	5885	0.0755881	0.886719	8.18155	8.1825	TRUE
65	20260883	5742	0.0755843	0.884766	8.13699	8.14117	TRUE
66	20260884	5780	0.0579489	0.910156	7.17574	7.1764	TRUE
67	20260885	5837	0.0732115	0.865234	7.98175	7.98235	TRUE
68	20260886	5755	0.0685853	0.908203	7.47912	7.49047	TRUE
69	20260887	5870	0.0669619	0.880859	7.24265	7.24478	TRUE
70	20260888	5837	0.0658593	0.884766	7.12556	7.12652	TRUE
71	20260889	5797	0.0593591	0.861328	6.46439	6.46609	TRUE
72	20260890	5824	0.0579805	0.908203	7.12219	7.12229	TRUE
73	20260891	5738	0.065844	0.875	7.08709	7.17355	TRUE
74	20260892	5704	0.055735	0.916016	6.06531	6.1777	TRUE
75	20260893	5793	0.0681909	0.828125	7.48264	7.48514	TRUE
76	20260894	5779	0.0722713	0.890625	8.06302	8.06685	TRUE
77	20260895	5839	0.0752394	0.878906	8.86425	8.87296	TRUE
78	20260896	5785	0.0628343	0.882812	6.81968	6.82091	TRUE
79	20260897	5855	0.0702346	0.826172	7.61817	7.61917	TRUE
80	20260898	5877	0.067156	0.892578	7.31926	7.32353	TRUE
81	20260899	5825	0.0679878	0.855469	7.38155	7.38401	TRUE
82	20260900	5765	0.0727703	0.886719	8.04086	8.0431	TRUE
83	20260901	5752	0.0723551	0.882812	9.58661	9.58756	TRUE
84	20260902	5745	0.0688292	0.890625	7.49653	7.49932	TRUE
85	20260903	5730	0.0795259	0.869141	8.56108	8.56263	TRUE
86	20260904	5724	0.0795203	0.861328	8.888	8.89912	TRUE
87	20260905	5742	0.0633665	0.875	7.50355	7.50429	TRUE
88	20260906	5758	0.0527587	0.890625	6.14282	6.14616	TRUE
89	20260907	5708	0.0709834	0.861328	8.44384	8.44842	TRUE
90	20260908	5751	0.0739499	0.886719	8.31543	8.32347	TRUE
91	20260909	5821	0.0692057	0.892578	7.80847	7.81066	TRUE
92	20260910	5821	0.0777748	0.861328	11.1828	11.1961	TRUE
93	20260911	5796	0.0749251	0.837891	8.57899	8.7066	TRUE
94	20260912	5795	0.0743997	0.880859	8.0272	8.02731	TRUE
95	20260913	5687	0.0689468	0.851562	7.50559	7.51336	TRUE
96	20260914	5739	0.0679978	0.847656	8.25201	8.26288	TRUE
97	20260915	5832	0.0734952	0.828125	9.15629	9.15724	TRUE
98	20260916	5843	0.0738379	0.837891	8.00757	8.00777	TRUE
99	20260917	5782	0.064517	0.902344	6.99925	7.03286	TRUE

### Sheet: biomass_summary
statistic	value
runs with obligate coupling	100
median maximum biomass flux	0.0713469
median lactate-coupling onset	0.878906
mean lactate-coupling onset	0.872637
lactate onset SD	0.0240866
5th percentile onset	0.828125
95th percentile onset	0.908301
min lactate onset	0.818359
max lactate onset	0.917969

### Sheet: ATPM_runs
bootstrap_run	seed	number_of_DLKcat_rxns	max_ATPM_flux	ast_ATPM_flux	pre_ATPM_flux	post_ATPM_flux	lactate_coupling_onset	lac_min_at_max_ATPM	lac_max_at_max_ATPM	couples
0	20260818	5869	20.2579	5.09119	9.01698	6.14969	0.8125	19.8959	19.8959	TRUE
1	20260819	5833	20.2456	7.79494	10.6272	1.82352	0.833984	19.9082	19.9082	TRUE
2	20260820	5840	20.242	7.81467	9.68077	2.74654	0.837891	19.9874	19.9874	TRUE
3	20260821	5820	20.2014	8.51192	2.14076	9.54873	0.8125	19.9523	19.9526	TRUE
4	20260822	5795	20.082	10.249	9.61415	0.218794	0.777344	19.9991	19.9991	TRUE
5	20260823	5808	15.0429	7.89352	0.0079	7.14148	0.757812	15.0435	15.0435	TRUE
6	20260824	5867	20.0504	0.0079	9.52646	10.516	0.642578	19.9991	19.9991	TRUE
7	20260825	5739	20.0488	1.22035	10.012	8.81649	0.660156	19.9991	19.9991	TRUE
8	20260826	5750	20.2329	3.54327	9.72565	6.96396	0.835938	19.9208	19.921	TRUE
9	20260827	5862	20.2356	3.51726	10.2682	6.45016	0.755859	19.9883	19.9883	TRUE
10	20260828	5853	20.1217	3.44316	10.6494	6.02913	0.765625	19.9991	19.9991	TRUE
11	20260829	5794	20.2188	4.86364	8.0555	7.29962	0.820312	19.9349	19.9349	TRUE
12	20260830	5812	20.1841	1.797	10.0428	8.34422	0.783203	19.9703	19.9703	TRUE
13	20260831	5737	20.2467	8.39216	8.58566	3.26885	0.839844	19.9894	19.9906	TRUE
14	20260832	5720	20.2517	9.71043	2.41279	8.12846	0.808594	19.7966	20.011	TRUE
15	20260833	5857	20.2257	7.84904	3.44079	8.93587	0.84375	20	20	TRUE
16	20260834	5876	20.2369	5.54988	4.70829	9.97875	0.816406	19.9168	19.9168	TRUE
17	20260835	5802	18.8889	7.82375	10.9218	0.143374	0.636719	18.8897	18.8897	TRUE
18	20260836	5841	20.2545	3.72758	10.5912	5.9357	0.818359	19.904	19.904	TRUE
19	20260837	5868	20.2567	8.98713	10.6363	0.633311	0.818359	19.8978	19.898	TRUE
20	20260838	5730	16.8661	0.0079	7.07429	9.78391	0.705078	16.8675	16.8675	TRUE
21	20260839	5730	20.2256	5.33046	4.45141	10.4437	0.769531	19.9281	19.9281	TRUE
22	20260840	5776	20.0888	9.67392	0.0769773	10.3379	0.712891	20	20	TRUE
23	20260841	5809	20.0791	0.0079	9.9745	10.0967	0.775391	19.9991	19.9991	TRUE
24	20260842	5738	20.0702	0.0079	9.19118	10.8711	0.714844	19.9958	19.9958	TRUE
25	20260843	5796	20.1545	0.328621	9.09138	10.7345	0.773438	19.9999	20	TRUE
26	20260844	5789	20.2461	0.714208	10.2004	9.33152	0.767578	20	20	TRUE
27	20260845	5720	20.0748	9.31439	10.7525	0.0079	0.632812	20	20	TRUE
28	20260846	5743	20.2613	0.562733	10.6176	9.08104	0.822266	19.9994	19.9996	TRUE
29	20260847	5809	20.251	9.77418	5.45094	5.02591	0.712891	19.9026	19.9026	TRUE
30	20260848	5802	20.2404	9.95074	2.73435	7.55528	0.822266	19.9141	19.9141	TRUE
31	20260849	5816	20.2317	3.52874	10.8335	5.86948	0.707031	19.9219	19.9221	TRUE
32	20260850	5766	20.2554	4.86595	4.63527	10.7541	0.769531	19.9728	19.9728	TRUE
33	20260851	5860	20.2339	9.38106	10.7735	0.0794041	0.720703	19.9204	19.9204	TRUE
34	20260852	5764	20.2273	0.0079	9.55484	10.6645	0.771484	19.9272	19.9272	TRUE
35	20260853	5804	20.221	0.0531591	9.90612	10.2617	0.806641	19.9992	19.9992	TRUE
36	20260854	5731	20.2247	0.706614	10.7717	8.74632	0.794922	19.9291	19.9291	TRUE
37	20260855	5805	20.2501	9.01777	0.576953	10.6553	0.759766	19.9036	19.9036	TRUE
38	20260856	5812	20.0548	0.640004	8.92271	10.4921	0.650391	19.9991	19.9991	TRUE
39	20260857	5805	20.243	8.79317	5.35682	6.09298	0.832031	19.9114	19.9115	TRUE
40	20260858	5723	20.2382	4.30137	7.6726	8.26426	0.841797	19.9989	19.9991	TRUE
41	20260859	5820	20.2294	1.52532	9.6104	9.09366	0.814453	19.9243	19.9244	TRUE
42	20260860	5792	20.2622	3.72991	7.98024	8.552	0.818359	19.8915	19.8915	TRUE
43	20260861	5862	20.0441	1.1477	10.1123	8.7841	0.759766	19.9995	19.9998	TRUE
44	20260862	5753	20.2509	1.69737	9.98141	8.57209	0.769531	19.9988	19.9989	TRUE
45	20260863	5801	20.0442	0.0079	9.79014	10.2462	0.763672	19.9991	19.9992	TRUE
46	20260864	5807	19.9633	0.830804	8.42316	10.7093	0.712891	19.9639	19.9639	TRUE
47	20260865	5766	20.0396	9.27065	0.147418	10.6216	0.75	19.9992	19.9992	TRUE
48	20260866	5833	20.2443	9.14782	7.52469	3.57183	0.757812	19.9093	19.9093	TRUE
49	20260867	5827	20.2077	5.72687	10.4891	3.9917	0.791016	19.9874	19.9878	TRUE
50	20260868	5843	20.223	10.4545	9.76057	0.0079	0.677734	19.9308	19.9308	TRUE
51	20260869	5675	20.2422	9.13032	3.57997	7.53195	0.675781	19.9468	19.9472	TRUE
52	20260870	5816	20.0802	9.29194	0.0540415	10.7343	0.775391	20	20	TRUE
53	20260871	5843	20.2235	0.0079	9.70825	10.5074	0.714844	19.9992	19.9992	TRUE
54	20260872	5709	17.3198	0.0079	7.76025	9.55166	0.763672	17.3202	17.3202	TRUE
55	20260873	5801	20.0461	0.0079	10.6548	9.38338	0.667969	19.9991	19.9991	TRUE
56	20260874	5807	20.2238	3.22566	9.70743	7.29067	0.773438	20	20	TRUE
57	20260875	5728	20.2429	5.91723	9.74053	4.58516	0.681641	19.9547	19.9547	TRUE
58	20260876	5665	20.2347	10.3275	2.81208	7.09507	0.832031	19.9843	19.9843	TRUE
59	20260877	5827	20.2495	10.5908	6.14972	3.50903	0.841797	19.9042	19.9042	TRUE
60	20260878	5864	20.0783	9.33688	10.7336	0.0079	0.707031	20	20	TRUE
61	20260879	5686	20.259	0.0079	9.52182	10.7292	0.759766	19.8955	19.8955	TRUE
62	20260880	5847	20.2304	1.87213	10.5893	7.76897	0.835938	19.9235	19.9235	TRUE
63	20260881	5762	20.2405	4.08817	6.8785	9.27388	0.677734	19.9495	19.9495	TRUE
64	20260882	5885	20.2355	6.7012	2.81643	10.7178	0.828125	19.8039	20.0156	TRUE
65	20260883	5742	20.1639	10.2241	9.93193	0.0079	0.810547	19.9932	19.9932	TRUE
66	20260884	5780	20.2562	6.63957	9.43711	4.17955	0.839844	19.8974	19.8976	TRUE
67	20260885	5837	20.2444	4.09437	5.39396	10.7561	0.771484	19.999	19.999	TRUE
68	20260886	5755	20.2413	3.73664	5.81783	10.6868	0.796875	19.9124	19.9124	TRUE
69	20260887	5870	17.3989	10.8558	0.340332	6.2028	0.685547	17.3993	17.3993	TRUE
70	20260888	5837	16.9542	0.0079	10.1701	6.77617	0.738281	16.9548	16.9548	TRUE
71	20260889	5797	14.4405	10.8793	0.0079	3.55329	0.726562	14.4409	14.4409	TRUE
72	20260890	5824	20.2336	10.7419	3.81283	5.67883	0.816406	19.9805	19.9805	TRUE
73	20260891	5738	20.2291	8.9145	10.489	0.82566	0.755859	19.9245	19.9245	TRUE
74	20260892	5704	20.2411	5.17629	10.7886	4.27626	0.833984	19.9126	19.9126	TRUE
75	20260893	5793	20.2533	8.8202	8.06766	3.36547	0.677734	19.9004	19.9004	TRUE
76	20260894	5779	20.215	10.043	10.1117	0.0602692	0.820312	19.9861	19.9864	TRUE
77	20260895	5839	20.1555	0.154971	9.23293	10.7676	0.779297	19.9982	19.9982	TRUE
78	20260896	5785	20.0338	8.72963	1.18349	10.1207	0.705078	20	20	TRUE
79	20260897	5855	20.0436	0.0079	9.45286	10.5828	0.628906	19.9991	19.9991	TRUE
80	20260898	5877	20.0149	9.17961	0.0148987	10.8204	0.751953	19.9991	19.9991	TRUE
81	20260899	5825	20.086	10.5561	9.52199	0.0079	0.673828	19.9991	19.9991	TRUE
82	20260900	5765	20.0381	0.0079	9.28065	10.7496	0.742188	19.9991	19.9991	TRUE
83	20260901	5752	20.2421	6.88109	3.31422	10.0468	0.841797	20	20	TRUE
84	20260902	5745	20.2147	9.51399	4.77681	5.92386	0.832031	19.9891	19.9892	TRUE
85	20260903	5730	20.2556	1.46337	8.84682	9.9454	0.814453	19.9654	19.9654	TRUE
86	20260904	5724	20.2418	10.115	4.40086	5.72598	0.769531	19.9119	19.912	TRUE
87	20260905	5742	16.3975	8.87894	0.0079	7.51068	0.746094	16.3983	16.3983	TRUE
88	20260906	5758	20.254	5.35874	4.36789	10.5274	0.771484	19.7714	20.0062	TRUE
89	20260907	5708	20.052	9.02826	9.82534	1.19841	0.697266	19.9991	19.9991	TRUE
90	20260908	5751	20.105	5.26763	10.6108	4.22656	0.767578	19.9938	19.9939	TRUE
91	20260909	5821	20.2263	0.676556	9.35427	10.1955	0.820312	19.9274	19.9274	TRUE
92	20260910	5821	20.2404	10.0656	7.20251	2.97236	0.804688	19.9873	19.9873	TRUE
93	20260911	5796	20.2282	10.0501	3.71349	6.46453	0.71875	19.9256	19.9256	TRUE
94	20260912	5795	20.0487	10.8583	9.14128	0.0491067	0.740234	19.9991	19.9991	TRUE
95	20260913	5687	20.2605	3.24723	7.24752	9.76576	0.724609	19.8976	19.8979	TRUE
96	20260914	5739	20.0285	1.59452	8.47654	9.95749	0.671875	19.9991	19.9991	TRUE
97	20260915	5832	20.2418	9.40254	10.8313	0.0079	0.712891	19.9119	19.9119	TRUE
98	20260916	5843	20.2338	5.34196	10.4824	4.40948	0.714844	19.9199	19.9199	TRUE
99	20260917	5782	16.9641	9.66978	7.28643	0.0079	0.783203	16.9645	16.9645	TRUE

### Sheet: ATPM_summary
statistic	value
runs with obligate coupling	100
median max_ATPM flux	20.226
median lactate-coupling onset	0.769531
mean lactate-coupling onset	0.761777
lactate onset SD	0.0582537
5th percentile onset	0.659668
95th percentile onset	0.839844
min lactate onset	0.628906
max lactate onset	0.84375
median biomass-objective onset	0.878906
median paired difference (ATPM-biomass)	-0.111328
runs where ATPM couples earlier	100

### Sheet: paired
bootstrap_run	lactate_coupling_onset_ATPM	lactate_coupling_onset_biomass	paired_difference
0	0.8125	0.910156	-0.0976562
1	0.833984	0.882812	-0.0488281
2	0.837891	0.894531	-0.0566406
3	0.8125	0.886719	-0.0742188
4	0.777344	0.904297	-0.126953
5	0.757812	0.882812	-0.125
6	0.642578	0.859375	-0.216797
7	0.660156	0.84375	-0.183594
8	0.835938	0.871094	-0.0351562
9	0.755859	0.839844	-0.0839844
10	0.765625	0.878906	-0.113281
11	0.820312	0.890625	-0.0703125
12	0.783203	0.886719	-0.103516
13	0.839844	0.873047	-0.0332031
14	0.808594	0.873047	-0.0644531
15	0.84375	0.873047	-0.0292969
16	0.816406	0.892578	-0.0761719
17	0.636719	0.849609	-0.212891
18	0.818359	0.894531	-0.0761719
19	0.818359	0.890625	-0.0722656
20	0.705078	0.884766	-0.179688
21	0.769531	0.855469	-0.0859375
22	0.712891	0.859375	-0.146484
23	0.775391	0.890625	-0.115234
24	0.714844	0.878906	-0.164062
25	0.773438	0.875	-0.101562
26	0.767578	0.886719	-0.119141
27	0.632812	0.824219	-0.191406
28	0.822266	0.880859	-0.0585938
29	0.712891	0.832031	-0.119141
30	0.822266	0.878906	-0.0566406
31	0.707031	0.859375	-0.152344
32	0.769531	0.828125	-0.0585938
33	0.720703	0.849609	-0.128906
34	0.771484	0.878906	-0.107422
35	0.806641	0.869141	-0.0625
36	0.794922	0.878906	-0.0839844
37	0.759766	0.859375	-0.0996094
38	0.650391	0.835938	-0.185547
39	0.832031	0.880859	-0.0488281
40	0.841797	0.888672	-0.046875
41	0.814453	0.900391	-0.0859375
42	0.818359	0.896484	-0.078125
43	0.759766	0.917969	-0.158203
44	0.769531	0.861328	-0.0917969
45	0.763672	0.892578	-0.128906
46	0.712891	0.912109	-0.199219
47	0.75	0.894531	-0.144531
48	0.757812	0.851562	-0.09375
49	0.791016	0.888672	-0.0976562
50	0.677734	0.833984	-0.15625
51	0.675781	0.818359	-0.142578
52	0.775391	0.886719	-0.111328
53	0.714844	0.839844	-0.125
54	0.763672	0.900391	-0.136719
55	0.667969	0.847656	-0.179688
56	0.773438	0.869141	-0.0957031
57	0.681641	0.820312	-0.138672
58	0.832031	0.890625	-0.0585938
59	0.841797	0.894531	-0.0527344
60	0.707031	0.853516	-0.146484
61	0.759766	0.851562	-0.0917969
62	0.835938	0.873047	-0.0371094
63	0.677734	0.833984	-0.15625
64	0.828125	0.886719	-0.0585938
65	0.810547	0.884766	-0.0742188
66	0.839844	0.910156	-0.0703125
67	0.771484	0.865234	-0.09375
68	0.796875	0.908203	-0.111328
69	0.685547	0.880859	-0.195312
70	0.738281	0.884766	-0.146484
71	0.726562	0.861328	-0.134766
72	0.816406	0.908203	-0.0917969
73	0.755859	0.875	-0.119141
74	0.833984	0.916016	-0.0820312
75	0.677734	0.828125	-0.150391
76	0.820312	0.890625	-0.0703125
77	0.779297	0.878906	-0.0996094
78	0.705078	0.882812	-0.177734
79	0.628906	0.826172	-0.197266
80	0.751953	0.892578	-0.140625
81	0.673828	0.855469	-0.181641
82	0.742188	0.886719	-0.144531
83	0.841797	0.882812	-0.0410156
84	0.832031	0.890625	-0.0585938
85	0.814453	0.869141	-0.0546875
86	0.769531	0.861328	-0.0917969
87	0.746094	0.875	-0.128906
88	0.771484	0.890625	-0.119141
89	0.697266	0.861328	-0.164062
90	0.767578	0.886719	-0.119141
91	0.820312	0.892578	-0.0722656
92	0.804688	0.861328	-0.0566406
93	0.71875	0.837891	-0.119141
94	0.740234	0.880859	-0.140625
95	0.724609	0.851562	-0.126953
96	0.671875	0.847656	-0.175781
97	0.712891	0.828125	-0.115234
98	0.714844	0.837891	-0.123047
99	0.783203	0.902344	-0.119141
