## Supplemental Table 10 for "Enzyme-Constrained Metabolic Modeling of the Tripartite Synapse Links Astrocyte-Neuron Lactate Shuttle to Lipid Trafficking and Redox Homeostasis"

### Sheet: fabp_parameters
Gene	kcat DLKcat per s	Abundance relative to FABP7	Abundance cap
Fabp7	6.2826	1	0.00582
Fabp5	0.2594	0.5393	0.00313873
Fabp3	3.8233	0.0074	4.3068e-05

### Sheet: clearance_by_load
Genotype	kcat multiplier	Delivered load	Clearance flux
WT	1	0	0
WT	1	1e-05	1e-05
WT	1	2e-05	2e-05
WT	1	5e-05	5e-05
WT	1	0.0001	0.0001
WT	1	0.0002	0.0002
WT	1	0.0005	0.0005
WT	1	0.001	0.001
WT	1	0.002	0.002
WT	1	0.003	0.003
WT	1	0.004	0.004
WT	1	0.005	0.005
WT	1	0.006	0.006
WT	1	0.007	0.00662833
WT	1	0.008	0.00662833
WT	1	0.01	0.00662833
WT	1	0.015	0.00662833
WT	1	0.02	0.00662833
WT	1	0.03	0.00662833
WT	1	0.045	0.00662833
WT	1	0.066	0.00662833
WT	1	0.08	0.00662833
WT	1	0.1	0.00662833
KO	0.1	0	0
KO	0.1	1e-05	1e-05
KO	0.1	2e-05	2e-05
KO	0.1	5e-05	2.43336e-05
KO	0.1	0.0001	2.43336e-05
KO	0.1	0.0002	2.43336e-05
KO	0.1	0.0005	2.43336e-05
KO	0.1	0.001	2.43336e-05
KO	0.1	0.002	2.43336e-05
KO	0.1	0.003	2.43336e-05
KO	0.1	0.004	2.43336e-05
KO	0.1	0.005	2.43336e-05
KO	0.1	0.006	2.43336e-05
KO	0.1	0.007	2.43336e-05
KO	0.1	0.008	2.43336e-05
KO	0.1	0.01	2.43336e-05
KO	0.1	0.015	2.43336e-05
KO	0.1	0.02	2.43336e-05
KO	0.1	0.03	2.43336e-05
KO	0.1	0.045	2.43336e-05
KO	0.1	0.066	2.43336e-05
KO	0.1	0.08	2.43336e-05
KO	0.1	0.1	2.43336e-05
KO	0.3162	0	0
KO	0.3162	1e-05	1e-05
KO	0.3162	2e-05	2e-05
KO	0.3162	5e-05	5e-05
KO	0.3162	0.0001	7.69428e-05
KO	0.3162	0.0002	7.69428e-05
KO	0.3162	0.0005	7.69428e-05
KO	0.3162	0.001	7.69428e-05
KO	0.3162	0.002	7.69428e-05
KO	0.3162	0.003	7.69428e-05
KO	0.3162	0.004	7.69428e-05
KO	0.3162	0.005	7.69428e-05
KO	0.3162	0.006	7.69428e-05
KO	0.3162	0.007	7.69428e-05
KO	0.3162	0.008	7.69428e-05
KO	0.3162	0.01	7.69428e-05
KO	0.3162	0.015	7.69428e-05
KO	0.3162	0.02	7.69428e-05
KO	0.3162	0.03	7.69428e-05
KO	0.3162	0.045	7.69428e-05
KO	0.3162	0.066	7.69428e-05
KO	0.3162	0.08	7.69428e-05
KO	0.3162	0.1	7.69428e-05
KO	1	0	0
KO	1	1e-05	1e-05
KO	1	2e-05	2e-05
KO	1	5e-05	5e-05
KO	1	0.0001	0.0001
KO	1	0.0002	0.0002
KO	1	0.0005	0.000243336
KO	1	0.001	0.000243336
KO	1	0.002	0.000243336
KO	1	0.003	0.000243336
KO	1	0.004	0.000243336
KO	1	0.005	0.000243336
KO	1	0.006	0.000243336
KO	1	0.007	0.000243336
KO	1	0.008	0.000243336
KO	1	0.01	0.000243336
KO	1	0.015	0.000243336
KO	1	0.02	0.000243336
KO	1	0.03	0.000243336
KO	1	0.045	0.000243336
KO	1	0.066	0.000243336
KO	1	0.08	0.000243336
KO	1	0.1	0.000243336
KO	3.1623	0	0
KO	3.1623	1e-05	1e-05
KO	3.1623	2e-05	2e-05
KO	3.1623	5e-05	5e-05
KO	3.1623	0.0001	0.0001
KO	3.1623	0.0002	0.0002
KO	3.1623	0.0005	0.0005
KO	3.1623	0.001	0.000769501
KO	3.1623	0.002	0.000769501
KO	3.1623	0.003	0.000769501
KO	3.1623	0.004	0.000769501
KO	3.1623	0.005	0.000769501
KO	3.1623	0.006	0.000769501
KO	3.1623	0.007	0.000769501
KO	3.1623	0.008	0.000769501
KO	3.1623	0.01	0.000769501
KO	3.1623	0.015	0.000769501
KO	3.1623	0.02	0.000769501
KO	3.1623	0.03	0.000769501
KO	3.1623	0.045	0.000769501
KO	3.1623	0.066	0.000769501
KO	3.1623	0.08	0.000769501
KO	3.1623	0.1	0.000769501
KO	10	0	0
KO	10	1e-05	1e-05
KO	10	2e-05	2e-05
KO	10	5e-05	5e-05
KO	10	0.0001	0.0001
KO	10	0.0002	0.0002
KO	10	0.0005	0.0005
KO	10	0.001	0.001
KO	10	0.002	0.002
KO	10	0.003	0.00243336
KO	10	0.004	0.00243336
KO	10	0.005	0.00243336
KO	10	0.006	0.00243336
KO	10	0.007	0.00243336
KO	10	0.008	0.00243336
KO	10	0.01	0.00243336
KO	10	0.015	0.00243336
KO	10	0.02	0.00243336
KO	10	0.03	0.00243336
KO	10	0.045	0.00243336
KO	10	0.066	0.00243336
KO	10	0.08	0.00243336
KO	10	0.1	0.00243336

### Sheet: kcat_sensitivity_by_load
kcat multiplier	Delivered load	KO clearance flux	WT clearance flux	KO % of WT
0.1	0	0	0
0.1	1e-05	1e-05	1e-05	100
0.1	2e-05	2e-05	2e-05	100
0.1	5e-05	2.43336e-05	5e-05	48.6672
0.1	0.0001	2.43336e-05	0.0001	24.3336
0.1	0.0002	2.43336e-05	0.0002	12.1668
0.1	0.0005	2.43336e-05	0.0005	4.86672
0.1	0.001	2.43336e-05	0.001	2.43336
0.1	0.002	2.43336e-05	0.002	1.21668
0.1	0.003	2.43336e-05	0.003	0.81112
0.1	0.004	2.43336e-05	0.004	0.60834
0.1	0.005	2.43336e-05	0.005	0.486672
0.1	0.006	2.43336e-05	0.006	0.40556
0.1	0.007	2.43336e-05	0.00662833	0.367115
0.1	0.008	2.43336e-05	0.00662833	0.367115
0.1	0.01	2.43336e-05	0.00662833	0.367115
0.1	0.015	2.43336e-05	0.00662833	0.367115
0.1	0.02	2.43336e-05	0.00662833	0.367115
0.1	0.03	2.43336e-05	0.00662833	0.367115
0.1	0.045	2.43336e-05	0.00662833	0.367115
0.1	0.066	2.43336e-05	0.00662833	0.367115
0.1	0.08	2.43336e-05	0.00662833	0.367115
0.1	0.1	2.43336e-05	0.00662833	0.367115
0.3162	0	0	0
0.3162	1e-05	1e-05	1e-05	100
0.3162	2e-05	2e-05	2e-05	100
0.3162	5e-05	5e-05	5e-05	100
0.3162	0.0001	7.69428e-05	0.0001	76.9428
0.3162	0.0002	7.69428e-05	0.0002	38.4714
0.3162	0.0005	7.69428e-05	0.0005	15.3886
0.3162	0.001	7.69428e-05	0.001	7.69428
0.3162	0.002	7.69428e-05	0.002	3.84714
0.3162	0.003	7.69428e-05	0.003	2.56476
0.3162	0.004	7.69428e-05	0.004	1.92357
0.3162	0.005	7.69428e-05	0.005	1.53886
0.3162	0.006	7.69428e-05	0.006	1.28238
0.3162	0.007	7.69428e-05	0.00662833	1.16082
0.3162	0.008	7.69428e-05	0.00662833	1.16082
0.3162	0.01	7.69428e-05	0.00662833	1.16082
0.3162	0.015	7.69428e-05	0.00662833	1.16082
0.3162	0.02	7.69428e-05	0.00662833	1.16082
0.3162	0.03	7.69428e-05	0.00662833	1.16082
0.3162	0.045	7.69428e-05	0.00662833	1.16082
0.3162	0.066	7.69428e-05	0.00662833	1.16082
0.3162	0.08	7.69428e-05	0.00662833	1.16082
0.3162	0.1	7.69428e-05	0.00662833	1.16082
1	0	0	0
1	1e-05	1e-05	1e-05	100
1	2e-05	2e-05	2e-05	100
1	5e-05	5e-05	5e-05	100
1	0.0001	0.0001	0.0001	100
1	0.0002	0.0002	0.0002	100
1	0.0005	0.000243336	0.0005	48.6672
1	0.001	0.000243336	0.001	24.3336
1	0.002	0.000243336	0.002	12.1668
1	0.003	0.000243336	0.003	8.1112
1	0.004	0.000243336	0.004	6.0834
1	0.005	0.000243336	0.005	4.86672
1	0.006	0.000243336	0.006	4.0556
1	0.007	0.000243336	0.00662833	3.67115
1	0.008	0.000243336	0.00662833	3.67115
1	0.01	0.000243336	0.00662833	3.67115
1	0.015	0.000243336	0.00662833	3.67115
1	0.02	0.000243336	0.00662833	3.67115
1	0.03	0.000243336	0.00662833	3.67115
1	0.045	0.000243336	0.00662833	3.67115
1	0.066	0.000243336	0.00662833	3.67115
1	0.08	0.000243336	0.00662833	3.67115
1	0.1	0.000243336	0.00662833	3.67115
3.1623	0	0	0
3.1623	1e-05	1e-05	1e-05	100
3.1623	2e-05	2e-05	2e-05	100
3.1623	5e-05	5e-05	5e-05	100
3.1623	0.0001	0.0001	0.0001	100
3.1623	0.0002	0.0002	0.0002	100
3.1623	0.0005	0.0005	0.0005	100
3.1623	0.001	0.000769501	0.001	76.9501
3.1623	0.002	0.000769501	0.002	38.4751
3.1623	0.003	0.000769501	0.003	25.65
3.1623	0.004	0.000769501	0.004	19.2375
3.1623	0.005	0.000769501	0.005	15.39
3.1623	0.006	0.000769501	0.006	12.825
3.1623	0.007	0.000769501	0.00662833	11.6093
3.1623	0.008	0.000769501	0.00662833	11.6093
3.1623	0.01	0.000769501	0.00662833	11.6093
3.1623	0.015	0.000769501	0.00662833	11.6093
3.1623	0.02	0.000769501	0.00662833	11.6093
3.1623	0.03	0.000769501	0.00662833	11.6093
3.1623	0.045	0.000769501	0.00662833	11.6093
3.1623	0.066	0.000769501	0.00662833	11.6093
3.1623	0.08	0.000769501	0.00662833	11.6093
3.1623	0.1	0.000769501	0.00662833	11.6093
10	0	0	0
10	1e-05	1e-05	1e-05	100
10	2e-05	2e-05	2e-05	100
10	5e-05	5e-05	5e-05	100
10	0.0001	0.0001	0.0001	100
10	0.0002	0.0002	0.0002	100
10	0.0005	0.0005	0.0005	100
10	0.001	0.001	0.001	100
10	0.002	0.002	0.002	100
10	0.003	0.00243336	0.003	81.112
10	0.004	0.00243336	0.004	60.834
10	0.005	0.00243336	0.005	48.6672
10	0.006	0.00243336	0.006	40.556
10	0.007	0.00243336	0.00662833	36.7115
10	0.008	0.00243336	0.00662833	36.7115
10	0.01	0.00243336	0.00662833	36.7115
10	0.015	0.00243336	0.00662833	36.7115
10	0.02	0.00243336	0.00662833	36.7115
10	0.03	0.00243336	0.00662833	36.7115
10	0.045	0.00243336	0.00662833	36.7115
10	0.066	0.00243336	0.00662833	36.7115
10	0.08	0.00243336	0.00662833	36.7115
10	0.1	0.00243336	0.00662833	36.7115

### Sheet: kcat_sensitivity_summary
kcat multiplier	KO clearance flux	WT clearance flux	KO % of WT
0.1	2.43336e-05	0.00662833	0.367115
0.3162	7.69428e-05	0.00662833	1.16082
1	0.000243336	0.00662833	3.67115
3.1623	0.000769501	0.00662833	11.6093
10	0.00243336	0.00662833	36.7115

### Sheet: objective_comparison
Condition	ATPM fraction	WT clearance flux	KO clearance flux	KO % of WT
biomass-objective baseline		0.00662833	0.000243336	3.67115
biomass blocked, ATPM ≥ 0.99 × max	0.99	0.00662833	0.000243336	3.67115

### Sheet: fva_clearance
Genotype	Clearance reaction	Minimum flux	Maximum flux
WT	AST_LNLCOH_REPAIRc	0.000999993	0.00663164
KO	AST_LNLCOH_REPAIRc	0.000243268	0.000243355
