## Supplemental Table 1 for "Enzyme-Constrained Metabolic Modeling of the Tripartite Synapse Links Astrocyte-Neuron Lactate Shuttle to Lipid Trafficking and Redox Homeostasis"

### Sheet: model_construction
Stage	Model / analysis output	Data inputs	Key assumptions	Key parameters and provenance	Validation / robustness checks
1. Evaluation and curation	iMM1865 (starting mouse metabolic model) to iMMU1867 (curated mouse metabolic model)	Khodaee et al. iMM1865; KEGG, ModelSEED and BiGG databases used for pathway cross-referencing; Surma et al. mouse brain lipidomics	Medium composition restricted to metabolites expected in brain interstitial fluid under glucose-fed conditions; biomass flux represents macromolecular turnover and cell homeostasis rather than cell poliferation	Defined minimal medium (S2 Table): glucose, oxygen, ammonium, phosphate, sulfate, and the nine essential amino acids were constrained using calibrated and FVA-derived bounds. The medium was calibrated to reproduce the reported astrocyte biomass range [30]. Fatty acid pool stoichiometry was scaled by 10,000 to preserve integer SBML formulas.	MEMOTE, mass and charge balance, carbon balance (S3 and S5 Table). Four phenotypic tests on iMMU1867: carbon-supply sweep across five substrates, respiratory quotient, hypoxia sweep and single-nutrient omission (S4 Table).
2. Cell-specific reconstruction (iMAT)	iMMU1867a (astrocyte-specific model) and iMMU1867n (neuron-specific model)	Sharma et al. cell-type-resolved proteomics	iMAT keeps high-expression reactions active (ON), deactivates (OFF) low-expression reactions, and leaves middle-expression reactions unconstrained by expression (no reaction is explicitly forced on or off).	iMAT epsilon (to activate high-expression reactions) 1 x 10-3 mmol.gDW-1.h-1, chosen from the pFBA flux distribution of iMMU1867 before iMAT was applied; off-threshold 1 x 10-6 mmol.gDW-1.h-1, one order of magnitude above the solver tolerance.	Active reaction overlap between the generic and cell-type specific models (S6 Table)
3. Tripartite synapse expansion	iMMU1868a-pap (astocyte model with perisynaptic astrocytic process), iMMU1868n-pre (pre-synaptic neuron modle), and iMMU1868n-post (post-synaptic neuron model)	Literature-supported intercellular transport reactions (S1 Data)	The perisynaptic astrocytic process ensheaths the synapse; the three cells exchange metabolites through a shared synaptic cleft pool	Intercellular transport added for the lactate shuttle, the glutamate-glutamine cycle, serine transport, glutathione-mediated redox coupling and H+-coupled ketone-body exchange. A second shared pool representing the synaptic cleft (denoted [q]) was introduced alongside the standard extracellular pool (denoted [u]).	Model statistics and active pFBA reactions (Table 2)
4. Enzyme-constrained reconstruction (GECKO 3.0)	ecMMU1868a-pap, ecMMU1868n-pre, and ecMMU1868n-post	Sharma et al. proteomics as enzyme abundance; BRENDA measurements and DLKcat predictions for turnover numbers (kcat)	Enzyme capacity limits flux as: v <= kcat [E]	Turnover numbers assigned by the standard GECKO workflow: BRENDA where an exact EC match exists, otherwise DLKcat, with EC-wildcard fuzzy matching only when neither is available and the highest value taken within that category alone.	kcat bootstrap resampling over 100 parameterizations, under both the biomass and ATP-maintenance objectives (S8 Table, S1 Fig)
5. Multicellular coupling (modified SteadyCom)	iMMU1868-TPS (stoichiometric-only tripartite synapse model) and ecMMU1868-TPS (enzyme-constrained tripartite synapse model)	The three cell-specific models from stages 3 and 4	Members of a stably coexisting community share one specific growth rate, the SteadyCom coupling condition required for balanced coexistence. Each cell retains its own network, flux distribution and enzyme-capacity constraint.	The same defined medium applied at the shared extracellular pool [u] rather than per cell: all exchanges into that pool were closed and only the medium metabolites reopened, so uptake is constrained at the community level. Protein pool bound 10 mmol.gDW-1.h-1 per cell, selected from the pool sensitivity sweep.	Biomass-lactate and ATP-maintenance envelopes (S7 Table); protein-pool sensitivity sweep across 25 bounds with enzyme allocation (S9 Table)
Downstream analysis: FABP7 knockout analyses	ecMMU1868-TPS, wild type and knockout	DLKcat turnover numbers for the peroxidized lipid (C04717); measured astrocytic FABP abundance	The knockout removes FABP7-dependent reactions only; FABP5- and FABP3-mediated routes are present in both genotypes	Peroxidized-lipid load imposed at 1 x 10-3 mmol gDW-1 h-1 at PRE_SK_C04717_prec. FABP usage capped at measured astrocytic abundance: FABP7 at a proteome share of 5.82 x 10-3, with FABP5 at 3.14 x 10-3 and FABP3 at 4.33 x 10-5. Clearance was quantified downstream at the glutathione-dependent reduction step.	Load sweep, kcat sensitivity across 0.1x to 10x, and flux variability analysis over the optimal value (S10 Table, S2 Fig)
