## Supplemental Table 2 for "Enzyme-Constrained Metabolic Modeling of the Tripartite Synapse Links Astrocyte-Neuron Lactate Shuttle to Lipid Trafficking and Redox Homeostasis"

### Sheet: Defined Medium
Default Medium Composition for Model Simulations
EAA uptake bounds determined by FVA at 99% optimal growth (×1.05 buffer). Glucose uptake: 10 C-mmol.gDW-1.h-1 × 6C = 60 C-C-mmol.gDW-1.h-1.
Exchange Reaction ID	Metabolite Name	Formula	Category	Lower Bound (C-mmol.gDW-1.h-1)	Upper Bound (C-mmol.gDW-1.h-1)	Carbon Atoms	Notes
EX_h2o_e	Water	H2O	Solvent	-1000	1000	-	Unconstrained
EX_h_e	Proton	H+	Charge balance	-1000	1000	-	Unconstrained
EX_na1_e	Sodium	Na+	Major ion	-1000	1000	-	Unconstrained
EX_k_e	Potassium	K+	Major ion	-1000	1000	-	Unconstrained
EX_cl_e	Chloride	Cl-	Major ion	-1000	1000	-	Unconstrained
EX_ca2_e	Calcium	Ca2+	Major ion	-1000	1000	-	Unconstrained
EX_nh4_e	Ammonium	NH4+	Inorganic nutrient	-10	1000	-
EX_pi_e	Phosphate	Pi	Inorganic nutrient	-10	1000	-
EX_so4_e	Sulfate	SO42-	Inorganic nutrient	-10	1000	-
EX_o2_e	Oxygen	O2	Respiratory gas	-10	1000	-
EX_co2_e	Carbon dioxide	CO2	Respiratory gas	0	1000	-	Closed (secretion only)
EX_glc__D_e	D-Glucose	C6H12O6	Primary carbon source	-10	1000	6
EX_his__L_e	L-Histidine	C6H9N3O2	Essential amino acid	-0.041322	1000	6	FVA: 6C × 0.041 = 0.248 C-mmol.gDW-1.h-1
EX_ile__L_e	L-Isoleucine	C6H13NO2	Essential amino acid	-0.093519	1000	6	FVA: 6C × 0.094 = 0.561 C-mmol.gDW-1.h-1
EX_leu__L_e	L-Leucine	C6H13NO2	Essential amino acid	-0.178338	1000	6	FVA: 6C × 0.178 = 1.070 C-mmol.gDW-1.h-1
EX_lys__L_e	L-Lysine	C6H14N2O2	Essential amino acid	-0.193562	1000	6	FVA: 6C × 0.194 = 1.161 C-mmol.gDW-1.h-1
EX_met__L_e	L-Methionine	C5H11NO2S	Essential amino acid	-0.065246	1000	5	FVA: 5C × 0.065 = 0.326 C-mmol.gDW-1.h-1
EX_phe__L_e	L-Phenylalanine	C9H11NO2	Essential amino acid	-0.137016	1000	9	FVA: 9C × 0.137 = 1.233 C-mmol.gDW-1.h-1
EX_thr__L_e	L-Threonine	C4H9NO3	Essential amino acid	-0.102218	1000	4	FVA: 4C × 0.102 = 0.409 C-mmol.gDW-1.h-1
EX_trp__L_e	L-Tryptophan	C11H12N2O2	Essential amino acid	-0.00435	1000	11	FVA: 11C × 0.004 = 0.048 C-mmol.gDW-1.h-1
EX_val__L_e	L-Valine	C5H11NO2	Essential amino acid	-0.115267	1000	5	FVA: 5C × 0.115 = 0.576 C-mmol.gDW-1.h-1
Summary
Total glucose carbon capacity:	60 C-mmol.gDW-1.h-1 (10 mmol × 6C)
Total EAA carbon input:	5.63 C-mmol.gDW-1.h-1 (9.4% of glucose carbon)
EAA constraint method:	FVA at 99% optimality × 1.05 buffer
D-Lactate secretion:	Blocked (brain produces L-lactate only)
Biomass after constraining:	0.327 h⁻¹

### Sheet: Notes
Category	Description
Purpose	This defined minimal medium was designed to approximate brain interstitial fluid under glucose-fed conditions and to support a physiologically realistic astrocyte growth rate for model validation and simulation.
Growth rate target	The medium composition was selected to achieve a biomass flux of 0.327 h-1 in the curated iMMU1867 model, consistent with the reported astrocyte growth rate from Angarita-Rodriguez et al. (2024) [ref 29].
Reference	Angarita-Rodriguez A, Mendoza-Mejia N, Gonzalez J, Papin J, Aristizabal AF, Pinzon A. Improvement in the prediction power of an astrocyte genome-scale metabolic model using multi-omic data. Front Syst Biol. 2024;4:1500710. Epub 20250103. doi: 10.3389/fsysb.2024.1500710. PubMed PMID: 40809123; PubMed Central PMCID: PMCPMC12341997.
Carbon source	D-Glucose was used as the primary carbon source at 10 mmol.gDW-1.h-1.
Essential amino acids (EAAs)	Nine EAAs (Phe, Met, Lys, Leu, His, Ile, Val, Thr, Trp) in the medium was determined by FVA at 99% optimal growth with a 1.05 buffer. Their omission abolished growth in single-nutrient omission tests, confirming essentiality.
Physiological realism	Exchange reactions permitting unbounded uptake of intracellular metabolites were constrained to physiologically realistic bounds. The resulting medium reduces non-physiological carbon flux and brings models closer with measured brain metabolic rates.
