## Supplemental Table 4 for "Enzyme-Constrained Metabolic Modeling of the Tripartite Synapse Links Astrocyte-Neuron Lactate Shuttle to Lipid Trafficking and Redox Homeostasis"

### Sheet: substrate_growth_iMMU1867
substrate	exchange_id	carbon_atoms	carbon_supply_Cmmol	uptake_rate	biomass_h⁻¹	status
glucose	EX_glc__D_e	6	0	0	0.0717292	optimal
glucose	EX_glc__D_e	6	2	0.333333	0.102222	optimal
glucose	EX_glc__D_e	6	4	0.666667	0.131668	optimal
glucose	EX_glc__D_e	6	6	1	0.161115	optimal
glucose	EX_glc__D_e	6	8	1.33333	0.190522	optimal
glucose	EX_glc__D_e	6	10	1.66667	0.219724	optimal
glucose	EX_glc__D_e	6	12	2	0.248808	optimal
glucose	EX_glc__D_e	6	14	2.33333	0.277892	optimal
glucose	EX_glc__D_e	6	16	2.66667	0.306976	optimal
glucose	EX_glc__D_e	6	18	3	0.326899	optimal
glucose	EX_glc__D_e	6	20	3.33333	0.326899	optimal
glucose	EX_glc__D_e	6	22	3.66667	0.326899	optimal
glucose	EX_glc__D_e	6	24	4	0.326899	optimal
glucose	EX_glc__D_e	6	27	4.5	0.326899	optimal
glucose	EX_glc__D_e	6	30	5	0.326899	optimal
glucose	EX_glc__D_e	6	36	6	0.326899	optimal
glucose	EX_glc__D_e	6	42	7	0.326899	optimal
glucose	EX_glc__D_e	6	48	8	0.326899	optimal
glucose	EX_glc__D_e	6	54	9	0.326899	optimal
glucose	EX_glc__D_e	6	60	10	0.326899	optimal
lactate	EX_lac__L_e	3	0	0	0.0717292	optimal
lactate	EX_lac__L_e	3	2	0.666667	0.100381	optimal
lactate	EX_lac__L_e	3	4	1.33333	0.127987	optimal
lactate	EX_lac__L_e	3	6	2	0.155593	optimal
lactate	EX_lac__L_e	3	8	2.66667	0.183199	optimal
lactate	EX_lac__L_e	3	10	3.33333	0.210635	optimal
lactate	EX_lac__L_e	3	12	4	0.237902	optimal
lactate	EX_lac__L_e	3	14	4.66667	0.265168	optimal
lactate	EX_lac__L_e	3	16	5.33333	0.292434	optimal
lactate	EX_lac__L_e	3	18	6	0.3197	optimal
lactate	EX_lac__L_e	3	20	6.66667	0.326899	optimal
lactate	EX_lac__L_e	3	22	7.33333	0.326899	optimal
lactate	EX_lac__L_e	3	24	8	0.326899	optimal
lactate	EX_lac__L_e	3	27	9	0.326899	optimal
lactate	EX_lac__L_e	3	30	10	0.326899	optimal
lactate	EX_lac__L_e	3	36	12	0.326899	optimal
lactate	EX_lac__L_e	3	42	14	0.326899	optimal
lactate	EX_lac__L_e	3	48	16	0.326899	optimal
lactate	EX_lac__L_e	3	54	18	0.326899	optimal
lactate	EX_lac__L_e	3	60	20	0.326899	optimal
glutamine	EX_gln__L_e	5	0	0	0.0717292	optimal
glutamine	EX_gln__L_e	5	2	0.4	0.0979339	optimal
glutamine	EX_gln__L_e	5	4	0.8	0.123068	optimal
glutamine	EX_gln__L_e	5	6	1.2	0.147878	optimal
glutamine	EX_gln__L_e	5	8	1.6	0.172668	optimal
glutamine	EX_gln__L_e	5	10	2	0.197385	optimal
glutamine	EX_gln__L_e	5	12	2.4	0.221953	optimal
glutamine	EX_gln__L_e	5	14	2.8	0.246452	optimal
glutamine	EX_gln__L_e	5	16	3.2	0.270951	optimal
glutamine	EX_gln__L_e	5	18	3.6	0.29545	optimal
glutamine	EX_gln__L_e	5	20	4	0.319949	optimal
glutamine	EX_gln__L_e	5	22	4.4	0.326899	optimal
glutamine	EX_gln__L_e	5	24	4.8	0.326899	optimal
glutamine	EX_gln__L_e	5	27	5.4	0.326899	optimal
glutamine	EX_gln__L_e	5	30	6	0.326899	optimal
glutamine	EX_gln__L_e	5	36	7.2	0.326899	optimal
glutamine	EX_gln__L_e	5	42	8.4	0.326899	optimal
glutamine	EX_gln__L_e	5	48	9.6	0.326899	optimal
glutamine	EX_gln__L_e	5	54	10.8	0.326899	optimal
glutamine	EX_gln__L_e	5	60	12	0.326899	optimal
palmitate	EX_hdca_e	16	0	0	0.0717292	optimal
palmitate	EX_hdca_e	16	2	0.125	0.109539	optimal
palmitate	EX_hdca_e	16	4	0.25	0.143233	optimal
palmitate	EX_hdca_e	16	6	0.375	0.176927	optimal
palmitate	EX_hdca_e	16	8	0.5	0.210621	optimal
palmitate	EX_hdca_e	16	10	0.625	0.244315	optimal
palmitate	EX_hdca_e	16	12	0.75	0.278009	optimal
palmitate	EX_hdca_e	16	14	0.875	0.311703	optimal
palmitate	EX_hdca_e	16	16	1	0.326899	optimal
palmitate	EX_hdca_e	16	18	1.125	0.326899	optimal
palmitate	EX_hdca_e	16	20	1.25	0.326899	optimal
palmitate	EX_hdca_e	16	22	1.375	0.326899	optimal
palmitate	EX_hdca_e	16	24	1.5	0.326899	optimal
palmitate	EX_hdca_e	16	27	1.6875	0.326899	optimal
palmitate	EX_hdca_e	16	30	1.875	0.326899	optimal
palmitate	EX_hdca_e	16	36	2.25	0.326899	optimal
palmitate	EX_hdca_e	16	42	2.625	0.326899	optimal
palmitate	EX_hdca_e	16	48	3	0.326899	optimal
palmitate	EX_hdca_e	16	54	3.375	0.326899	optimal
palmitate	EX_hdca_e	16	60	3.75	0.326899	optimal
beta-hydroxybutyrate	EX_bhb_e	4	0	0	0.0717292	optimal
beta-hydroxybutyrate	EX_bhb_e	4	2	0.5	0.0986408	optimal
beta-hydroxybutyrate	EX_bhb_e	4	4	1	0.125372	optimal
beta-hydroxybutyrate	EX_bhb_e	4	6	1.5	0.152103	optimal
beta-hydroxybutyrate	EX_bhb_e	4	8	2	0.178834	optimal
beta-hydroxybutyrate	EX_bhb_e	4	10	2.5	0.205449	optimal
beta-hydroxybutyrate	EX_bhb_e	4	12	3	0.232038	optimal
beta-hydroxybutyrate	EX_bhb_e	4	14	3.5	0.258628	optimal
beta-hydroxybutyrate	EX_bhb_e	4	16	4	0.285217	optimal
beta-hydroxybutyrate	EX_bhb_e	4	18	4.5	0.311806	optimal
beta-hydroxybutyrate	EX_bhb_e	4	20	5	0.326899	optimal
beta-hydroxybutyrate	EX_bhb_e	4	22	5.5	0.326899	optimal
beta-hydroxybutyrate	EX_bhb_e	4	24	6	0.326899	optimal
beta-hydroxybutyrate	EX_bhb_e	4	27	6.75	0.326899	optimal
beta-hydroxybutyrate	EX_bhb_e	4	30	7.5	0.326899	optimal
beta-hydroxybutyrate	EX_bhb_e	4	36	9	0.326899	optimal
beta-hydroxybutyrate	EX_bhb_e	4	42	10.5	0.326899	optimal
beta-hydroxybutyrate	EX_bhb_e	4	48	12	0.326899	optimal
beta-hydroxybutyrate	EX_bhb_e	4	54	13.5	0.326899	optimal
beta-hydroxybutyrate	EX_bhb_e	4	60	15	0.326899	optimal

### Sheet: substrate_saturation_iMMU1867
substrate	degree_of_reduction	plateau_biomass_h⁻¹	saturating_carbon_Cmmol
palmitate	5.75	0.326899	16
glucose	4	0.326899	18
beta-hydroxybutyrate	4.5	0.326899	20
lactate	4	0.326899	20
glutamine	3.6	0.326899	22

### Sheet: oxidation_RQ_iMMU1867
substrate	exchange_id	carbon_atoms	uptake_rate	O2_flux	CO2_flux	HCO3_flux	CO2_plus_HCO3_flux	RQ_model	status
glucose	EX_glc__D_e	6	10	60	60	0	60	1	optimal
lactate	EX_lac__L_e	3	20	60	40	20	60	1	optimal
glutamine	EX_gln__L_e	5	12	54	48	0	48	0.888889	optimal
palmitate	EX_hdca_e	16	3.75	86.25	56.25	3.75	60	0.695652	optimal
beta-hydroxybutyrate	EX_bhb_e	4	15	67.5	45	15	60	0.888889	optimal

### Sheet: theoretical_RQ
substrate	reaction	RQ_theoretical
glucose	C6H12O6 + 6 O2 -> 6 CO2 + 6 H2O	1
lactate	C3H6O3 + 3 O2 -> 3 CO2 + 3 H2O	1
glutamine	C5H10N2O3 + 4.5 O2 -> 4 CO2 + CH4N2O + 3 H2O	0.888889
palmitate	C16H32O2 + 23 O2 -> 16 CO2 + 16 H2O	0.695652
beta-hydroxybutyrate	C4H8O3 + 4.5 O2 -> 4 CO2 + 4 H2O	0.888889

### Sheet: hypoxia_sweep_iMMU1867
substrate	exchange_id	O2_limit	biomass_h⁻¹	status
glucose	EX_glc__D_e	10	0.326899	optimal
glucose	EX_glc__D_e	5	0.326899	optimal
glucose	EX_glc__D_e	2	0.326899	optimal
glucose	EX_glc__D_e	1	0.326899	optimal
glucose	EX_glc__D_e	0.5	0.183689	optimal
glucose	EX_glc__D_e	0.2	0.0734758	optimal
glucose	EX_glc__D_e	0	0	optimal
lactate	EX_lac__L_e	10	0.326899	optimal
lactate	EX_lac__L_e	5	0.326899	optimal
lactate	EX_lac__L_e	2	0.175595	optimal
lactate	EX_lac__L_e	1	0.0889908	optimal
lactate	EX_lac__L_e	0.5	0.0455137	optimal
lactate	EX_lac__L_e	0.2	0.0193081	optimal
lactate	EX_lac__L_e	0	0	optimal
glutamine	EX_gln__L_e	10	0.326899	optimal
glutamine	EX_gln__L_e	5	0.326899	optimal
glutamine	EX_gln__L_e	2	0.31629	optimal
glutamine	EX_gln__L_e	1	0.246673	optimal
glutamine	EX_gln__L_e	0.5	0.183689	optimal
glutamine	EX_gln__L_e	0.2	0.0734758	optimal
glutamine	EX_gln__L_e	0	0	optimal
palmitate	EX_hdca_e	10	0.326899	optimal
palmitate	EX_hdca_e	5	0.272725	optimal
palmitate	EX_hdca_e	2	0.123484	optimal
palmitate	EX_hdca_e	1	0.0716981	optimal
palmitate	EX_hdca_e	0.5	0.0439549	optimal
palmitate	EX_hdca_e	0.2	0.0206956	optimal
palmitate	EX_hdca_e	0	0	optimal
beta-hydroxybutyrate	EX_bhb_e	10	0.326899	optimal
beta-hydroxybutyrate	EX_bhb_e	5	0.261789	optimal
beta-hydroxybutyrate	EX_bhb_e	2	0.114136	optimal
beta-hydroxybutyrate	EX_bhb_e	1	0.0648859	optimal
beta-hydroxybutyrate	EX_bhb_e	0.5	0.0390211	optimal
beta-hydroxybutyrate	EX_bhb_e	0.2	0.0183198	optimal
beta-hydroxybutyrate	EX_bhb_e	0	0	optimal

### Sheet: nutrient_omission_iMMU1867
omitted_exchange	biomass_h⁻¹	fraction_of_baseline	status
EX_ile__L_e	0	0	optimal
EX_met__L_e	0	0	optimal
EX_leu__L_e	0	0	optimal
EX_lys__L_e	0	0	optimal
EX_pi_e	0	0	optimal
EX_his__L_e	0	0	optimal
EX_o2_e	0	0	optimal
EX_phe__L_e	0	0	optimal
EX_val__L_e	0	0	optimal
EX_trp__L_e	0	0	optimal
EX_thr__L_e	0	0	optimal
EX_glc__D_e	0.0717292	0.219423	optimal
EX_nh4_e	0.11694	0.357727	optimal
EX_na1_e	0.326899	1	optimal
EX_k_e	0.326899	1	optimal
EX_h_e	0.326899	1	optimal
EX_so4_e	0.326899	1	optimal
EX_h2o_e	0.326899	1	optimal
EX_ca2_e	0.326899	1	optimal
EX_cl_e	0.326899	1	optimal

### Sheet: failed_oxidation_RQ_iMMU1865
substrate	ex_id	n_carbons	uptake_set	substrate_flux	O2_flux	CO2_flux	ATPM_flux	RQ_model	status
glucose	EX_glc__D_e	6	10	0	-302.632	0	1000	0	optimal
lactate	EX_lac__L_e	3	20	0	-302.632	0	1000	0	optimal
glutamine	EX_gln__L_e	5	12	0	-302.632	0	1000	0	optimal
palmitate	EX_hdca_e	16	3.75	0	-302.632	0	1000	0	optimal
beta-hydroxybutyrate	EX_bhb_e	4	15	0	-302.632	0	1000	0	optimal
