## Supplemental Table 5 for "Enzyme-Constrained Metabolic Modeling of the Tripartite Synapse Links Astrocyte-Neuron Lactate Shuttle to Lipid Trafficking and Redox Homeostasis"

### Sheet: iMM1865_Summary
Metric	Value
Model	iMM1865
Biomass reaction	BIOMASS_reaction
Biomass flux (h^-1)	798.811
Total carbon input (C-mmol/gDW/h)	158551
Total carbon output (C-mmol/gDW/h)	239312
Carbon to biomass (C-mmol/gDW/h)	30256.5
Residual carbon balance (C-mmol/gDW/h)	-111018
C-bearing uptake exchanges	30
C-bearing secretion exchanges	40
Skipped exchanges	6

### Sheet: iMM1865_C_Inputs
Reaction_ID	Metabolite_ID	Metabolite_Name	Formula	Carbon_Atoms	Flux_mmol_gDW_h	Carbon_Flux_Cmmol_gDW_h	Percent_of_Total_C_Input
EX_crm_hs_e	crm_hs_e	N-Acylsphingosine	C18H36NO2RCO	18	-991.341	17844.1	11.2545
EX_udpglcur_e	udpglcur_e	Uridine-5'-Diphosphate-Glucuronate	C15H19N2O18P2	15	-1000	15000	9.46069
EX_atp_e	atp_e	Adenosine Triphosphate	C10H12N5O13P3	10	-1000	10000	6.30713
EX_xtsn_e	xtsn_e	Xanthosine	C10H12N4O6	10	-1000	10000	6.30713
EX_dtmp_e	dtmp_e	Deoxythymidine-5'-Phosphate	C10H13N2O8P	10	-1000	10000	6.30713
EX_HC01361_e	HC01361_e	Dihydroneopterin	C9H13N5O4	9	-1000	9000	5.67641
EX_dcmp_e	dcmp_e	Deoxycytidylic Acid	C9H12N3O7P	9	-1000	9000	5.67641
EX_utp_e	utp_e	Uridine-5'-TrIphosphate	C9H11N2O15P3	9	-1000	9000	5.67641
EX_cpppg1_e	cpppg1_e	Coproporphyrinogen I	C36H40N4O8	36	-250	9000	5.67641
EX_hmcr_e	hmcr_e	Homocitrulline	C7H15N3O3	7	-1000	7000	4.41499
EX_ps_hs_e	ps_hs_e	Phosphatidylserine	C6H11NO6PRCO2R2CO2	6	-959.939	5759.63	3.63267
EX_cit_e	cit_e	Citrate	C6H5O7	6	-856.579	5139.47	3.24153
EX_5aop_e	5aop_e	5-Amino-4-Oxopentanoate	C5H9NO3	5	-1000	5000	3.15356
EX_inost_e	inost_e	Myo-Inositol	C6H12O6	6	-808.615	4851.69	3.06002
EX_dopa_e	dopa_e	Dopamine	C8H12NO2	8	-583.798	4670.38	2.94567
EX_HC00900_e	HC00900_e	Methylmalonate	C4H4O4	4	-1000	4000	2.52285
EX_alltn_e	alltn_e	Allantoin	C4H6N4O3	4	-1000	4000	2.52285
EX_lthstrl_e	lthstrl_e	5Alpha-Cholest-7-En-3Beta-Ol	C27H46O	27	-142.561	3849.16	2.42771
EX_Lkynr_e	Lkynr_e	L-Kynurenine	C10H12N2O3	10	-364	3640	2.29579
EX_dgsn_e	dgsn_e	Deoxyguanosine	C10H13N5O4	10	-315.205	3152.05	1.98804
EX_pep_e	pep_e	Phosphoenolpyruvate	C3H2O6P	3	-1000	3000	1.89214
EX_ocdca_e	ocdca_e	Octadecanoate (N-C18:0)	C18H35O2	18	-138.889	2500	1.57678
EX_acetone_e	acetone_e	Acetone	C3H6O	3	-557.039	1671.12	1.054
EX_12ppd__R_e	12ppd__R_e	(R)-Propane-1,2-Diol	C3H8O2	3	-148.56	445.68	0.281096
EX_chsterol_e	chsterol_e	Cholesterol	C27H46O	27	-12.6241	340.85	0.214978
EX_pe_hs_e	pe_hs_e	Phosphatidylethanolamine	C5H12NO4PRCO2R2CO2	5	-44.2334	221.167	0.139493
EX_met__L_e	met__L_e	L-Methionine	C5H11NO2S	5	-31.0554	155.277	0.0979351
EX_strch1_e	strch1_e	Starch, Structure 1 (1,6-{7[1,4-Glc], 4[1,4-Glc]})	C66H112O56	66	-2.05701	135.763	0.0856273
EX_thymd_e	thymd_e	Thymidine	C10H14N2O5	10	-10.4572	104.572	0.0659551
EX_pglyc_hs_e	pglyc_hs_e	Phosphatidylglycerol	C6H12O6PRCO2R2CO2	6	-11.6403	69.8416	0.04405

### Sheet: iMM1865_C_Outputs
Reaction_ID	Metabolite_ID	Metabolite_Name	Formula	Carbon_Atoms	Flux_mmol_gDW_h	Carbon_Flux_Cmmol_gDW_h	Percent_of_Total_C_Output
EX_dxtrn_e	dxtrn_e	Phosphorylase-Limit Dextrin (Glycogenin-1,6{4[1,4-Glc], 4[1,4-Glc]})	C48H81O41X	48	1000	48000	20.0575
EX_sphings_e	sphings_e	Sphingosine	C18H38NO2	18	977.373	17592.7	7.35136
EX_thmtp_e	thmtp_e	Thiamine-Triphosphate	C12H16N4O10P3S	12	1000	12000	5.01437
EX_imp_e	imp_e	Inosine-5'-Monophosphate	C10H11N4O8P	10	1000	10000	4.17864
EX_dttp_e	dttp_e	Deoxythymidine-5'-Triphosphate	C10H13N2O14P3	10	1000	10000	4.17864
EX_HC01609_e	HC01609_e	Uroporphyrinogeni	C40H36N4O16	40	250	10000	4.17864
EX_nicrnt_e	nicrnt_e	Nicotinate D-Ribonucleotide	C11H12NO9P	11	842.597	9268.56	3.873
EX_ahdt_e	ahdt_e	7,8-Dihydroneopterin 3-Triphosphate	C9H12N5O13P3	9	1000	9000	3.76078
EX_cytd_e	cytd_e	Cytidine	C9H13N3O5	9	1000	9000	3.76078
EX_uri_e	uri_e	Uridine	C9H12N2O6	9	1000	9000	3.76078
EX_5mthf_e	5mthf_e	5-Methyltetrahydrofolate	C20H24N7O6	20	310.579	6211.59	2.5956
EX_glcn_e	glcn_e	D-Gluconate	C6H11O7	6	1000	6000	2.50719
EX_mi1p__D_e	mi1p__D_e	1D-Myo-Inositol 1-Phosphate	C6H11O9P	6	1000	6000	2.50719
EX_C09642_e	C09642_e	(-)-Salsolinol	C10H14NO2	10	583.798	5837.98	2.43948
EX_glylyscys_e	glylyscys_e	Glycyl-Lysyl-Cysteine	C11H23N4O4S	11	527.013	5797.14	2.42242
EX_alahisala_e	alahisala_e	Alanyl-Histidyl-Alanine	C12H19N5O4	12	463.625	5563.5	2.32479
EX_urate_e	urate_e	Urate	C5H4N4O3	5	1000	5000	2.08932
EX_tyrcysgly_e	tyrcysgly_e	Tyrosyl-Cysteinyl-Glycine	C14H19N3O5S	14	353.095	4943.32	2.06564
EX_dcyt_e	dcyt_e	Deoxycytidine	C9H13N3O4	9	541.257	4871.31	2.03555
EX_gsn_e	gsn_e	Guanosine	C10H13N5O5	10	466.362	4663.62	1.94876
EX_succ_e	succ_e	Succinate	C4H4O4	4	1000	4000	1.67146
EX_ura_e	ura_e	Uracil	C4H4N2O2	4	957.307	3829.23	1.6001
EX_duri_e	duri_e	Deoxyuridine	C9H12N2O5	9	420.019	3780.17	1.5796
EX_xolest_hs_e	xolest_hs_e	Cholesterol Ester	C27H45XCO2	27	138.889	3750	1.56699
EX_fum_e	fum_e	Fumarate	C4H2O4	4	908.823	3635.29	1.51906
EX_xmp_e	xmp_e	Xanthylic Acid	C10H11N4O9P	10	278.448	2784.48	1.16353
EX_gua_e	gua_e	Guanine	C5H5N5O	5	533.638	2668.19	1.11494
EX_dag_hs_e	dag_hs_e	Diglyceride	C3H6ORCO2R2CO2	3	803.959	2411.88	1.00784
EX_ade_e	ade_e	Adenine	C5H5N5	5	466.362	2331.81	0.97438
EX_lac__D_e	lac__D_e	(R)-Lactate	C3H5O3	3	705.599	2116.8	0.884534
EX_fdp_e	fdp_e	D-Fructose 1,6-Bisphosphate	C6H10O12P2	6	335.129	2010.77	0.84023
EX_pyr_e	pyr_e	Pyruvate	C3H3O3	3	668.85	2006.55	0.838466
EX_glyald_e	glyald_e	D-Glyceraldehyde	C3H6O3	3	331.15	993.449	0.415127
EX_Rtotal_e	Rtotal_e	R Total	CO2R	1	977.373	977.373	0.408409
EX_acald_e	acald_e	Acetaldehyde	C2H4O	2	416.202	832.404	0.347832
EX_M01966_e	M01966_e	D-Glucose 1,6-Bisphosphate	C6H11O12P2	6	114.71	688.261	0.2876
EX_hco3_e	hco3_e	Bicarbonate	CHO3	1	618.014	618.014	0.258246
EX_hiscyscys_e	hiscyscys_e	Histidyl-Cystyl-Cysteine	C12H19N5O4S2	12	41.3456	496.147	0.207322
EX_adn_e	adn_e	Adenosine	C10H13N5O4	10	37.5507	375.507	0.156911
EX_nac_e	nac_e	Nicotinate	C6H4NO2	6	42.6933	256.16	0.10704

### Sheet: iMM1865_Exchange_Skipped
Reaction_ID	Metabolite_ID	Metabolite_Name	Formula	Flux_mmol_gDW_h
EX_h2o2_e	h2o2_e	Hydrogen Peroxide	H2O2	-1000
EX_o2s_e	o2s_e	Superoxide	O2	-1000
EX_HC00250_e	HC00250_e	Hydrosulfide	HS	-1000
EX_o2_e	o2_e	Oxygen	O2	-1000
EX_pi_e	pi_e	Orthophosphate	HO4P	1000
EX_nh4_e	nh4_e	Ammonium	H4N	1000

### Sheet: iMMU1867_Summary
Metric	Value
Model	iMMU1867
Biomass reaction	BIOMASS_reaction
Biomass flux (h^-1)	0.326899
Total carbon input (C-mmol/gDW/h)	34.1401
Total carbon output (C-mmol/gDW/h)	15.6951
Carbon to biomass (C-mmol/gDW/h)	16.9959
Residual carbon balance (C-mmol/gDW/h)	1.44916
C-bearing uptake exchanges	10
C-bearing secretion exchanges	5
Skipped exchanges	5

### Sheet: iMMU1867_C_Inputs
Reaction_ID	Metabolite_ID	Metabolite_Name	Formula	Carbon_Atoms	Flux_mmol_gDW_h	Carbon_Flux_Cmmol_gDW_h	Percent_of_Total_C_Input
EX_glc__D_e	glc__D_e	D-Glucose	C6H12O6	6	-4.75121	28.5072	83.5007
EX_phe__L_e	phe__L_e	L-Phenylalanine	C9H11NO2	9	-0.137016	1.23314	3.61201
EX_lys__L_e	lys__L_e	L-Lysine	C6H15N2O2	6	-0.193562	1.16137	3.40178
EX_leu__L_e	leu__L_e	L-Leucine	C6H13NO2	6	-0.178338	1.07003	3.13423
EX_val__L_e	val__L_e	L-Valine	C5H11NO2	5	-0.115267	0.576335	1.68815
EX_ile__L_e	ile__L_e	L-Isoleucine	C6H13NO2	6	-0.093519	0.561114	1.64356
EX_thr__L_e	thr__L_e	L-Threonine	C4H9NO3	4	-0.102218	0.408872	1.19763
EX_met__L_e	met__L_e	L-Methionine	C5H11NO2S	5	-0.065246	0.32623	0.955562
EX_his__L_e	his__L_e	L-Histidine	C6H9N3O2	6	-0.041322	0.247932	0.726219
EX_trp__L_e	trp__L_e	L-Tryptophan	C11H12N2O2	11	-0.00435	0.04785	0.140158

### Sheet: iMMU1867_C_Outputs
Reaction_ID	Metabolite_ID	Metabolite_Name	Formula	Carbon_Atoms	Flux_mmol_gDW_h	Carbon_Flux_Cmmol_gDW_h	Percent_of_Total_C_Output
EX_lac__L_e	lac__L_e	(S)-Lactate	C3H5O3	3	3.86508	11.5952	73.8782
EX_co2_e	co2_e	Carbon Dioxide	CO2	1	3.82799	3.82799	24.3898
EX_hco3_e	hco3_e	Bicarbonate	CHO3	1	0.215307	0.215307	1.37181
EX_2hb_e	2hb_e	2-Hydroxybutyrate	C4H7O3	4	0.0129766	0.0519062	0.330717
EX_succ_e	succ_e	Succinate	C4H4O4	4	0.00115583	0.00462332	0.0294572

### Sheet: iMMU1867_Exchange_Skipped
Reaction_ID	Metabolite_ID	Metabolite_Name	Formula	Flux_mmol_gDW_h
EX_h_e	h_e	Proton	H	5.98214
EX_h2o_e	h2o_e	Water	H2O	8.39809
EX_o2_e	o2_e	Oxygen	O2	-2.114
EX_pi_e	pi_e	Orthophosphate	HO4P	-0.481618
EX_nh4_e	nh4_e	Ammonium	H4N	-2.17497
