## Supplemental Table 6 for "Enzyme-Constrained Metabolic Modeling of the Tripartite Synapse Links Astrocyte-Neuron Lactate Shuttle to Lipid Trafficking and Redox Homeostasis"

### Sheet: Summary
Overlap_Group	Reaction_Count
iMMU1867_only	32
iMMU1867a_only	25
iMMU1867n_only	28
iMMU1867_iMMU1867a	14
iMMU1867_iMMU1867n	3
iMMU1867a_iMMU1867n	23
All_three	299

### Sheet: iMMU1867_only
Reaction_ID	Reaction_Name
ACCOACrm	Acetyl Coa carboxylase mitochondrial
C14STR	C 14 sterol reductase
CHLSTI_1	Delta8,24-cholestadien-3beta-ol delta7-delta8-isomerase
DSMSTOLR	Desmosterol reductase
HMR_1490	Methylsterol Monooxygenase
HMR_1493	Methylsterol Monooxygenase
HMR_1494	Methylsterol Monooxygenase
HMR_1495	3Beta-Hydroxysteroid-4Alpha-Carboxylate 3-Dehydrogenase (Decarboxylating)
HMR_1500	3Beta-Hydroxysteroid 3-Dehydrogenase
HMR_1502	Methylsterol Monooxygenase
HMR_1503	Methylsterol Monooxygenase
HMR_1504	Methylsterol Monooxygenase
HMR_1505	3Beta-Hydroxysteroid-4Alpha-Carboxylate 3-Dehydrogenase (Decarboxylating)
HMR_1509	3Beta-Hydroxysteroid 3-Dehydrogenase
HMR_1516	HMR 1516
HMR_3859	(R)-Lactate:Ferricytochrome-C 2-Oxidoreductase
LDH_D	D-lactate dehydrogenase
LNS14DM	Cytochrome P450 lanosterol 14 alpha demethylase NADP
MTHFD2i	Methylenetetrahydrofolate dehydrogenase NAD
PTDCACRNt	Pentadecanoate transport into the mitochondria
RE2410C	7-Dehydrocholesterol Reductase
RNTR2	Ribonucleoside triphosphate reductase GTP
RNTR3	Ribonucleoside triphosphate reductase CTP
RPEc	Ribulose 5-Phosphate 3-Epimerase
SUCFUMtm	Succinate fumarate transport mitochondrial
TKT1	Transketolase
TKT2	Transketolase
r0407	Sedoheptulose 1,7-bisphosphate D-glyceraldehyde-3-phosphate-lyase Carbon fixation EC:4.1.2.13
r0408	ATP:Sedoheptulose 7-phosphate 1-phosphotransferase EC:2.7.1.11
r0431_1	Palmitoyl Coenzyme A:L-Carnitine O-Palmitoyltransferase
r0432_1	Palmitoyl Coenzyme A:L-Carnitine O-Palmitoyltransferase
r1005	Facilitated Diffusion

### Sheet: iMMU1867a_only
Reaction_ID	Reaction_Name
ADNK4	Adenosine kinase
AKGMALtm	Dicarboxylate/tricarboxylate carrier (mal:akg), mitochondrial
COAtp	Coenzyme A transport, peroxisomal
DADK	Deoxyadenylate kinase
DADNK	Deoxyadenosine kinase
DGK1	Deoxyguanylate kinase (dGMP:ATP)
DGNSK	Deoxyguanosine kinase
DURIPP	Deoxyuridine phosphorylase
FUMm	Fumarase mitochondrial
HMGCOARx	Hydroxymethylglutaryl CoA reductase (ir)
HMGCOAtx	Hydroxymethylglutaryl-CoA reversible peroxisomal transport
HPROb	L hydroxyproline reductase NADP
HPROx	Trans-4-Hydroxy-L-proline:NAD+ 5-oxidoreductase Arginine and proline metabolism EC:1.5.1.2
Htx	H transporter, peroxisome
NADPHtxu	NADPH transport, glyoxysome
NADPtxu	NADP transport, glyoxysome
NTD9	5'-nucleotidase (GMP)
PPM	Phosphopentomutase
PUNP1	Purine-nucleoside phosphorylase (Adenosine)
PUNP2	Purine-nucleoside phosphorylase (Deoxyadenosine)
PUNP3	Purine-nucleoside phosphorylase (Guanosine)
PUNP4	Purine-nucleoside phosphorylase (Deoxyguanosine)
RE1530C	Thymidine Kinase
UPPRT	Uracil phosphoribosyltransferase
r0954	MCT 1 Transport reaction

### Sheet: iMMU1867n_only
Reaction_ID	Reaction_Name
4MOPt2im	4-methyl-2-oxopentanoate mitochondrial transport via proton symport
CATm	Catalase
CDPDAGtm	Intracellular transport
CDSm	Phosphatidate cytidylyltransferase
CYOOm3i	CYOOm3i
CYTK1m	Cytidylate kinase (CMP),mitochondrial
FACOAE180	Fatty-acid-CoA thioesterase (octadecanoate)
GLYC3Ptm	Glycerol 3 phosphate shuttle
HMR_0582	CDP-Diacylglycerol-Glycerol-3-Phosphate 3-Phosphatidyltransferase
HMR_0586	CDP-Diacylglycerol:Phosphatidylglycerol 3-Phosphatidyltransferase
HMR_0587	HMR 0587
HMR_9019	HMR 9019
LEUTA	Leucine transaminase
LEUTAm	Leucine transaminase mitochondrial
LEUt5m	Leucine mitochondrial transport
NDPK1	Nucleoside-diphosphate kinase (ATP:GDP)
NDPK2	Nucleoside-diphosphate kinase (ATP:UDP)
NDPK3	Nucleoside-diphosphate kinase (ATP:CDP)
NDPK3m	ATP:CDP phosphotransferase, mitochondria
NDPK5	Nucleoside-diphosphate kinase (ATP:dGDP)
NDPK8	Nucleoside-diphosphate kinase (ATP:dADP)
PA_HStm	Transport of Phosphatidate, Mitochondrial
RE1807C	RE1807
RNDR2	Ribonucleoside-diphosphate reductase (GDP)
SPODMm	Superoxide dismutase
r0688	3Alpha, 7Alpha-Dihydroxy-5Beta-Cholestan-26-Al:NAD+ Oxidoreductase Bile Acid Biosynthesis
r0885	Mitochondrial Carrier (MC) TCDB:2.A.29.2.7
r2520	Mitochondrial Carrier (MC) TCDB:2.A.29.2.1

### Sheet: iMMU1867_iMMU1867a
Reaction_ID	Reaction_Name
3MOPt2im	3-Methyl-2-oxopentanoate mitochondrial transport via proton symport
CLS_hs	Cardiolipin synthase (homo sapiens)
CYOOm2i	CYOOm2i
FAS180	Fatty acid synthase n C180
ILETA	Isoleucine transaminase
ILETAm	Isoleucine transaminase mitochondrial
ILEtmi	Isoleucine transport from mitochondria to cytosol
PGPPT	Phosphatidyl-CMP: glycerophosphate phosphatidyltransferase
PGP_hs_tm	Transport of Phosphatidyl Glycerol Phosphate, Mitochondrial
PYK2	Pyruvate kinase(2)
PYK3	Pyruvate kinase(3)
PYK4	Pyruvate kinase(4)
RE3273C_1	Phospholipase D
r0280	DATP:pyruvate O2-phosphotransferase Purine metabolism EC:2.7.1.40

### Sheet: iMMU1867_iMMU1867n
Reaction_ID	Reaction_Name
FUM	Fumarase
HMGCOAR	Hydroxymethylglutaryl CoA reductase
RNDR1	Ribonucleoside-diphosphate reductase (ADP)

### Sheet: iMMU1867a_iMMU1867n
Reaction_ID	Reaction_Name
ACCOAC	Acetyl-CoA carboxylase
ACRNtm	O acetylcarnintine transport into mitochondria via diffusion
CHLSTD78I	5alpha-cholest-7-en-3beta-ol delta7-delta8-isomerase
CTPS1	CTP synthase NH3
HMR_1536	Sterol 14Alpha-Demethylase
HMR_1538	Sterol 14Alpha-Demethylase
HMR_1539	Sterol 14Alpha-Demethylase
HMR_1540	Delta14-Sterol Reductase
HMR_1543	Methylsterol Monooxygenase
HMR_1544	Methylsterol Monooxygenase
HMR_1545	Methylsterol Monooxygenase
HMR_1546	3Beta-Hydroxysteroid-4Alpha-Carboxylate 3-Dehydrogenase (Decarboxylating)
HMR_1547	3Beta-Hydroxysteroid 3-Dehydrogenase
HMR_1548	Methylsterol Monooxygenase
HMR_1549	Methylsterol Monooxygenase
HMR_1550	Methylsterol Monooxygenase
HMR_1551	3Beta-Hydroxysteroid-4Alpha-Carboxylate 3-Dehydrogenase (Decarboxylating)
HMR_1552	3Beta-Hydroxysteroid 3-Dehydrogenase
HMR_2624	HMR 2624
L_LACDcm	L-Lactate dehydrogenase, cytosolic/mitochondrial
RE2407C	RE2407C
SUCCtm	Succinate transport mitochondrial
r0822	Mitochondrial Carrier (MC) TCDB:2.A.29.2.2

### Sheet: All_three
Reaction_ID	Reaction_Name
10FTHFtm	10-Formyltetrahydrofolate mitochondrial transport via diffusion
2HBO	2 HydroxybutyrateNAD oxidoreductase
2HBt2	2 hydroxybutyrate cotransport with proton
3DSPHR	3 Dehydrosphinganine reductase
3HCO3_NAt	Bicarbonate transport (Na/HCO3 1:3 cotransport)
ACACT1m	Acetyl CoA C acetyltransferase mitochondrial
ACACT4m	Acetyl-CoA C-acyltransferase (C10:0)
ACACT5m	Acetyl-CoA C-acyltransferase (C12:0)
ACOAR4m	Trans-2-enoyl-CoA reductase (NADPH) (C10:0)
ACOAR5m	Trans-2-enoyl-CoA reductase (NADPH) (C12:0)
ACONTm	Aconitate hydratase
ADK1	Adenylate kinase
ADNK1	Adenosine kinase
ADSL1r	Adenylsuccinate lyase
ADSL2r	Adenylosuccinate lyase
ADSS	Adenylosuccinate synthase
AGPAT4	1-Acylglycerol-3-Phosphate O-Acyltransferase 1 (C18:2)
AHCi	Adenosylhomocysteinase
AICART	Phosphoribosylaminoimidazolecarboxamide formyltransferase
AIRCr	Phosphoribosylaminoimidazole carboxylase
ALATA_L	L-alanine transaminase
ARGSL	Argininosuccinate lyase
ARGSS	Argininosuccinate synthase
ASNS1	Asparagine synthase (glutamine-hydrolysing)
ASPCT	Aspartate carbamoyltransferase
ASPTA	Aspartate transaminase
ATPM	ATP maintenance requirement
ATPS4mi	ATP synthase (four protons for one ATP)
ATPtm	ADP/ATP transporter, mitochondrial
BIOMASS_reaction	Generic Human Biomass Reaction
C14STRr	C-14 sterol reductase
C3STDH1Pr	C-3 sterol dehydrogenase (4-methylzymosterol)
C3STKR2r	C-3 sterol keto reductase (zymosterol)
C4STMO2Pr	C-4 methyl sterol oxidase
CA2t	Calcium (Ca+2) transport via diffusion (extracellular to periplasm)
CBPS	Carbamoyl-phosphate synthase (glutamine-hydrolysing)
CDIPTr	Phosphatidylinositol synthase (Homo sapiens)
CEPTE	Ethanolamine phosphotransferase
CERT1rt	Ceramide transport protein
CHLP	Choline phosphate phosphatase
CHLPCTD	Choline phosphate cytididyltransferase
CITRtm	Citrulline transport via diffusion, mitochondria
CO2t	CO2 transporter via diffusion
CO2ter	CO2 endoplasmic reticular transport via diffusion
CO2tm	CO2 transport diffusion mitochondrial
COAtim	CoA transporter mitochondrial irreversible
CPS_m	Carbamoyl phosphate synthase (ammonia)
CRNCARtm	Carnithine acetylcarnithine carrier mitochondrial
CSNATm	Carnitine O aceyltransferase mitochondrial
CSNATr	Carnitine O acetyltransferase
CSm	Citrate synthase
CYOR_u10mi	CYOR u10mi
CYSTGL	Cystathionine g lyase
CYSTS	Cystathionine beta synthase
CYTK1	Cytidylate kinase (CMP)
CYTK2	Cytidylate kinase (dCMP)
DATPtn	DATP diffusion in nucleus
DCMPDA	DCMP deaminase
DCTPtn	DCTP diffusion in nucleus
DESAT16_2	Palmitoyl-CoA desaturase (n-C16:0CoA -> n-C16:1CoA)
DESAT18_10	Fatty acyl-CoA desaturase (n-C18:2CoA -> n-C18:3CoA)
DESAT18_3	Stearoyl-CoA desaturase (n-C18:0CoA -> n-C18:1CoA)
DESAT18_9	Linoleoyl-CoA, hydrogen-donor:oxygen oxidoreductase
DESAT20_1	Fatty acyl-CoA desaturase (n-C20:3CoA -> n-C20:4CoA)
DESAT20_2	Fatty acyl-CoA desaturase (n-C20:4CoA -> n-C20:5CoA)
DGTPtn	DGTP diffusion in nucleus
DHCR242r	24-dehydrocholesterol reductase [Precursor]
DHCRD1	Dihydroceramide desaturase
DHFR2i	Dihydrofolate reductase (NAD+)
DHORD9	Dihydoorotic acid dehydrogenase (quinone10)
DHORTS	Dihydroorotase
DHPR	6,7-dihydropteridine reductase
DMATT	Dimethylallyltranstransferase
DPMVD	Diphosphomevalonate decarboxylase
DSAT	Dihydrosphingosine N-acyltransferase
DTMPK	DTMP kinase
DTTPtn	DTTP diffusion in nucleus
EBP1r	3-beta-hydroxysteroid-delta(8),delta(7)-isomerase
ECOAH4m	Enoyl-CoA hydratase (C10:0)
ECOAH5m	Enoyl-CoA hydratase (C12:0)
ENO	Enolase
ETHAK	Ethanolamine kinase
EX_2hb_e	2 Hydroxybutyrate exchange
EX_co2_e	CO2 exchange
EX_glc__D_e	D-Glucose exchange
EX_h2o_e	H2O exchange
EX_h_e	H+ exchange
EX_hco3_e	EX hco3 LPAREN e RPAREN
EX_his__L_e	L-Histidine exchange
EX_ile__L_e	L-Isoleucine exchange
EX_lac__L_e	L-Lactate exchange
EX_leu__L_e	L-Leucine exchange
EX_lys__L_e	L-Lysine exchange
EX_met__L_e	L-Methionine exchange
EX_nh4_e	Ammonia exchange
EX_o2_e	O2 exchange
EX_phe__L_e	L-Phenylalanine exchange
EX_pi_e	Phosphate exchange
EX_succ_e	Succinate exchange
EX_thr__L_e	L-Threonine exchange
EX_trp__L_e	L-Tryptophan exchange
EX_val__L_e	L-Valine exchange
Elong_C16163_to_C16164	Stearidonoyl-CoA elongation to Icosatetraenoyl-CoA
Elong_C16165_to_C16166	Stearidonoyl-CoA elongation to Icosatetraenoyl-CoA
FACOAE140	Fatty-acid-CoA thioesterase (tetradecanoate)
FACOAE160	Fatty-acid-CoA thioesterase (hexadecanoate)
FACOAE161	Fatty-acid-CoA thioesterase (hexadecenoate)
FACOAE181	Fatty-acid-CoA thioesterase (octadecenoate)
FACOAE1829Z12Z	Linoleoyl-CoA hydrolase (18:2(9Z,12Z))
FACOAE1839Z12Z15Z	Alpha-Linolenoyl-CoA hydrolase (18:3(9Z,12Z,15Z))
FACOAL170	Fatty-acid--CoA ligase
FADH2tru	FADH2 transporter, endoplasmic reticulum
FADRx	FAD reductase
FADtru	FAD transporter, endoplasmic reticulum
FAOXC170150m	Beta oxidation of long chain fatty acid (odd chain)
FAS140COA	Fatty acyl CoA synthase n C140CoA
FAS160COA	Fatty acyl CoA synthase n C160CoA
FAS180COA	Fatty acyl CoA synthase n C180CoA
FAS80COA_L	Fatty acyl CoA synthase n C80CoA lumped reaction
FATTOTAL	Fatty acid synthesis reaction, lipid content
FBA	Fructose-bisphosphate aldolase
FORtm	Formate mitochondrial transport
FORtr	FOR transporter, endoplasmic reticulum
FRDPtcr	Transport of Farnesyl diphosphate into the endoplasmic reticulum
FTHFLmi	Formate tetrahydrofolate ligase mitochondrial irreversible
G3PD1ir	Glycerol 3 phosphate dehydrogenase NAD
G5SADs	L-glutamate 5-semialdehyde dehydratase (spontaneous)
G6PDH2c	Glucose 6-Phosphate Dehydrogenase
GAPD	Glyceraldehyde-3-phosphate dehydrogenase
GARFT	Phosphoribosylglycinamide formyltransferase
GCCam	Glycine cleavage complex lipoylprotein mitochondrial
GCCbim	Glycine cleavage complex lipoylprotein irreversible mitochondrial
GCCcm	Glycine cleavage complex lipoylprotein mitochondrial
GDHm	Glutamate dehydrogenase, mitochondria
GHMT2r	Glycine hydroxymethyltransferase, reversible
GK1	Guanylate kinase (GMP:ATP)
GLCt1	Glucose transport uniport
GLNS	Glutamine synthetase
GLU5SAtmc	Glutamate semi-aldehyde transport, mitochondrial
GLUPRT	Glutamine phosphoribosyldiphosphate amidotransferase
GLUt2m	Amino acid transporter (glu-L), mitochondrial
GLYtm	Glycine passive transport to mitochondria
GMPR	GMP reductase
GNDc	Phosphogluconate Dehydrogenase
GPAM_hs_1	Glycerol-3-Phosphate Acyltransferase
GRTT	Geranyltranstransferase
H2Ot	H2O transport via diffusion
H2Oter	H2O endoplasmic reticulum transport
H2Otm	H2O transport mitochondrial
HACD4m	3-hydroxyacyl-CoA dehydrogenase (C10:0)
HACD5m	3-hydroxyacyl-CoA dehydrogenase (C12:0)
HCO3E	HCO3 equilibration reaction
HCO3Em	HCO3 equilibration reaction
HEX1	Hexokinase (D-glucose:ATP)
HISSNAT5tc	Transport of L-Histidine with Symport of Sodium And Antiport of Proton by Snat5 Transporter
HMGCOASm	Hydroxymethylglutaryl CoA synthase mitochondrial
HMGCOAtm	Hydroxymethylglutaryl CoA reversible mitochondrial transport
HMR_0214	Palmitoyl Coenzyme A Hydrolase
HMR_0366	Palmitoyl Coenzyme A Hydrolase
HMR_0406	Palmitoyl Coenzyme A Hydrolase
HMR_0410	Palmitoyl Coenzyme A Hydrolase
HMR_0414	Palmitoyl Coenzyme A Hydrolase
HMR_0763	Ceramide Cholinephosphotransferase
HMR_0771	HMR 0771
HMR_1465	Farnesyl-Diphosphate:Farnesyl-Diphosphate Farnesyltransferase
HMR_1467	Presqualene-Diphosphate Diphosphate-Lyase (Reducing, Squalene-Forming)
HMR_1557	HMR 1557
HMR_1565	Cholesterol:NADP+ Delta7-Oxidoreductase
HMR_2374	HMR 2374
HMR_2376	HMR 2376
HMR_2391	HMR 2391
HMR_2495	HMR 2495
HMR_2602	Carnitine O-Palmitoyltransferase
HMR_2603	HMR 2603
HMR_2604	Carnitine O-Acetyltransferase
HPDCACRNCPT1	Carnitine fatty-acyl transferase
HPDCACRNCPT2	Heptadecanoate transport into the mitochondria
HPDCACRNt	Heptadecanoate transport into the mitochondria
ICDHym	Isocitrate dehydrogenase NADP
ILEtec	L-isoleucine transport via diffusion (extracellular to cytosol)
IMPC	IMP cyclohydrolase
IPDDI	Isopentenyl-diphosphate D-isomerase
LDH_L	L-lactate dehydrogenase
LDH_Lm	L-lactate dehydrogenase, mitochondria
LEUtec	L-leucine transport via diffusion
LNS14DMr	Cytochrome P450 lanosterol 14-alpha-demethylase
LNSTLS	Lanosterol synthase
LNSTLSr	Lanosterol synthase
LTHSTRLtr	Transport of 5Alpha-Cholest-7-En-3Beta-Ol, Endoplasmatic Reticulum
LYSt5r	LYStiDF
L_LACt2r	L lactate reversible transport via proton symport
L_LACtcm	L-lactate transport via diffusion (cytosol to mitochondria)
MALOAAtm	Dicarboxylate/tricarboxylate carrier (mal:oaa), mitochondrial
MALtm	Malate transport mitochondrial
MDH	Malate dehydrogenase
METAT	Methionine adenosyltransferase
METS	Methionine synthase
METtec	L-methionine transport via diffusion (extracellular to cytosol)
MEVK1	Mevalonate kinase atp
MI3PP	1D-myo-Inositol 3-phosphate phosphohydrolase
MI3PS	1D-myo-inositol-3-phosphate lyase (isomerizing)
MLTHFtm	5,10-Methylenetetrahydrofolate transport from the cytosol to the mitochondria
MTHFC	Methenyltetrahydrofolate cyclohydrolase
MTHFCm	Methenyltetrahydrifikate cyclohydrolase mitochondrial
MTHFD	Methylenetetrahydrofolate dehydrogenase (NADP)
MTHFDm	Methylenetetrahydrofolate dehydrogenase NADP mitochondrial
MTHFR2	5,10-methylenetetrahydrofolate reductase (NADH)
NADH2_u10mi	NADH2 u10mi
NADPHtru	NADPH transporter, endoplasmic reticulum
NADPtru	NADP transporter, endoplasmic reticulum
NCNt	Na+/Ca2+-NH4+ exchange
NDPK7	Nucleoside-diphosphate kinase (ATP:dCDP)
NH4t3r	Ammonia transport via proton antiport
NH4tm	NH3 mitochondrial transport
O2t	O2 transport diffusion
O2ter	O2 transport endoplasmic reticulum
O2tm	O2 transport diffusion
OBDHc	2-Oxobutanoate dehydrogenase, cytosolic
OCBTm	Ornithine carbamoyltransferase, irreversible
OCCOAtm	Octanoyl-CoA transport, diffusion
OMPDC	Orotidine-5'-phosphate decarboxylase
ORNTArm	L-Ornithine:2-oxo-acid aminotransferase
ORPT	Orotate phosphoribosyltransferase
P5CR	Pyrroline-5-carboxylate reductase
PCm	Pyruvate carboxylase
PDHm	Pyruvate dehydrogenase
PETHCT	Phosphoethanolamine cytidyltransferase
PFK	Phosphofructokinase
PGCD	Phosphoglycerate dehydrogenase
PGI	Glucose-6-phosphate isomerase
PGK	Phosphoglycerate kinase
PGLYCtm	Transport of Phosphatidylglycerol, Endoplasmatic Reticulum
PGLc	6-Phosphogluconolactonase
PGM	Phosphoglycerate mutase
PGPP_hsc	Transport of Phosphatidyl Glycerol Phosphate, Mitochondrial
PHETHPTOX	L-Phenylalanine,tetrahydrobiopterin:oxygen oxidoreductase (4-hydroxylating) Phenylalanine, tyrosine and tryptophan biosynthesis EC:1.14.16.1
PHEtec	L-phenylalanine transport via diffusion (extracellular to cytosol)
PMEVK	Phosphomevalonate kinase
PPAP	Phosphatidic acid phosphatase
PPAm	Inorganic diphosphatase
PPItm	Diphopshate transporter, mitochondrial
PPItr	Diphosphate transporter, endoplasmic reticulum
PRAGSr	Phosphoribosylglycinamide synthase
PRAIS	Phosphoribosylaminoimidazole synthase
PRASCSi	Phosphoribosylaminoimidazolesuccinocarboxamide synthase
PRFGS	Phosphoribosylformylglycinamidine synthase
PRPPS	Phosphoribosylpyrophosphate synthetase
PSDm_hsc	Psdm Hsc
PSERT	Phosphoserine transaminase
PSP_L	Phosphoserine phosphatase (L-serine)
PSSA1_hs	Phosphatidylserine synthase homo sapiens
PSSA2_hs	Phosphatidylserine synthase homo sapiens
PTDCACRNCPT1	Carnitine fatty-acyl transferase
PTDCACRNCPT2	Pentadecanoate transport into the mitochondria
PYK	Pyruvate kinase
PYK6	RE2954
PYRt2m	Pyruvate mitochondrial transport via proton symport
R00100	R01803
R02222	steroyl-CoA,hydrogen-donor:oxygen oxidoreductase
R08180	Docosahexaenoic acid Synthesis
R08186	steroyl-CoA,hydrogen-donor:oxygen oxidoreductase
R11043	oleoyl-CoA,ferrocytochrome-b5:oxygen oxidoreductase
R12205	linoleoyl-CoA,ferrocytochrome-b5:oxygen oxidoreductase
RE3103C	RE3103
RE3104C	RE3104
RE3151C	RE3151
RE3152C	RE3152
RE3153C	RE3153
RE3224C	RE3224
RE3227C	RE3227
RE3228C	RE3228
RE3229C	RE3229
RNDR4	Ribonucleoside-diphosphate reductase (UDP)
RPI	Ribose-5-phosphate isomerase
R_group_phosphotase_1	R group phosphotase 1
SERPT	Serine C palmitoyltransferase
SMO	Squalene monooxygenase
SQLEr	Squalene epoxidase endoplasmic reticular NADP
SQLSr	Squalene synthase
SUCCt4_2	Succinate transport via sodium symport
SUCD1m	Succinate dehydrogenase
SYN_hpdca	Synthesis of Heptadecanoate
THFtm	5,6,7,8-Tetrahydrofolate transport, diffusion, mitochondrial
TMDS	Thymidylate synthase
TPI	Triose-phosphate isomerase
TRDR	Thioredoxin reductase (NADPH)
TRPt	L-tryptophan transport
UMPK	UMP kinase
URIDK2r	Uridylate kinase (dUMP)
VALtec	L-valine transport via diffusion (extracellular to cytosol)
r0074	L-Glutamate 5-semialdehyde:NAD+ oxidoreductase Arginine and proline metabolism EC:1.5.1.12
r0480	S-Adenosyl-L-methionine:ethanolamine-phosphate N-methyltransferase Glycerophospholipid metabolism EC:2.1.1.103
r0788	S-Adenosyl-L-methionine:methylethanolamine phosphate N-methyltransferase Glycerophospholipid metabolism EC:2.1.1.103
r0789	S-Adenosyl-L-methionine:phosphodimethylethanolamine N-methyltransferase Glycerophospholipid metabolism EC:2.1.1.103
r0886	Postulated Transport Reaction
r1134	Methylsterol Monooxygenase
r1159	Vesicular transport
r2136	Major Facilitator(MFS) TCDB:2.A.1.14.6
r2534	Major Facilitator(MFS) TCDB:2.A.1.44.1
