## Supplemental Table 7 for "Enzyme-Constrained Metabolic Modeling of the Tripartite Synapse Links Astrocyte-Neuron Lactate Shuttle to Lipid Trafficking and Redox Homeostasis"

### Sheet: iMMU1868-TPS_biomass
fraction_of_max_biomass	biomass_flux	min_lactate_flux	max_lactate_flux
0	0	0	21.5599
0.05	0.0052413	0	21.3305
0.1	0.0104826	0	21.1012
0.15	0.0157239	0	20.8718
0.2	0.0209652	0	20.6425
0.25	0.0262065	0	20.4131
0.3	0.0314478	0	20.1838
0.35	0.0366891	0	19.9544
0.4	0.0419304	0	19.7123
0.45	0.0471717	0	19.4212
0.5	0.052413	0	19.0893
0.55	0.0576544	0	18.7574
0.6	0.0628957	0	18.4255
0.62	0.0649922	0	18.2927
0.64	0.0670887	0	18.1599
0.66	0.0691852	0	18.0272
0.68	0.0712817	0	17.8944
0.7	0.0733783	0	17.7617
0.72	0.0754748	0	17.6289
0.74	0.0775713	0	17.4961
0.76	0.0796678	0	17.3634
0.78	0.0817644	0	17.2306
0.8	0.0838609	0	17.0978
0.8	0.0838609	0	17.0978
0.805	0.084385	0	17.0647
0.81	0.0849091	0	17.0315
0.815	0.0854333	0	16.9983
0.82	0.0859574	0	16.9651
0.825	0.0864815	0	16.9319
0.83	0.0870057	0	16.8987
0.835	0.0875298	0	16.8655
0.84	0.0880539	0	16.8323
0.845	0.0885781	0	16.7991
0.85	0.0891022	0	16.7659
0.855	0.0896263	0	16.7328
0.86	0.0901504	0	16.6996
0.865	0.0906746	0	16.6664
0.87	0.0911987	0	16.6332
0.875	0.0917228	0	16.6
0.88	0.092247	0	16.5668
0.885	0.0927711	0	16.5336
0.89	0.0932952	0	16.5004
0.895	0.0938194	0	16.4672
0.9	0.0943435	0	16.434
0.905	0.0948676	0	16.4009
0.91	0.0953917	0	16.3677
0.915	0.0959159	0	16.3345
0.92	0.09644	0	16.3013
0.925	0.0969641	0	16.2681
0.93	0.0974883	0	16.2349
0.935	0.0980124	0	16.2017
0.94	0.0985365	0	16.1685
0.945	0.0990607	0	16.1353
0.95	0.0995848	0	16.1021
0.955	0.100109	0	16.0689
0.96	0.100633	0	16.0358
0.965	0.101157	0	16.0026
0.97	0.101681	0	15.9694
0.975	0.102205	0	15.9362
0.98	0.10273	0	15.903
0.985	0.103254	0	15.8698
0.99	0.103778	0	15.8366
0.995	0.104302	0	15.8034
1	0.104826	0	15.7702

### Sheet: iMMU1868-TPS_ATPM
fraction_of_max_ATPM	ATPM_flux	min_lactate_flux	max_lactate_flux
0	0.0237	0	21.5599
0.05	3.56358	0	21.5599
0.1	7.10347	0	21.5599
0.15	10.6434	0	21.5599
0.2	14.1832	0	21.5599
0.25	17.7231	0	21.5599
0.3	21.263	0	21.5599
0.35	24.8029	0	21.5599
0.4	28.3428	0	21.5599
0.45	31.8827	0	21.4021
0.5	35.4225	0	21.2154
0.55	38.9624	0	21.0187
0.6	42.5023	0	20.8221
0.62	43.9183	0	20.7434
0.64	45.3342	0	20.6648
0.66	46.7502	0	20.5793
0.68	48.1661	0	20.4849
0.7	49.5821	0	20.3905
0.72	50.998	0	20.2961
0.74	52.414	0	20.2017
0.76	53.8299	0	20.1073
0.78	55.2459	0	20.0129
0.8	56.6618	0	19.9185
0.8	56.6618	0	19.9185
0.805	57.0158	0	19.8949
0.81	57.3698	0	19.8713
0.815	57.7238	0	19.8477
0.82	58.0778	0	19.8241
0.825	58.4318	0	19.8005
0.83	58.7858	0	19.7769
0.835	59.1398	0	19.7533
0.84	59.4937	0	19.7297
0.845	59.8477	0	19.7061
0.85	60.2017	0	19.6825
0.855	60.5557	0	19.6589
0.86	60.9097	0	19.6353
0.865	61.2637	0	19.6117
0.87	61.6177	0	19.5881
0.875	61.9717	0	19.559
0.88	62.3257	0	19.5254
0.885	62.6796	0	19.4835
0.89	63.0336	0	19.4394
0.895	63.3876	0	19.3912
0.9	63.7416	0	19.3321
0.905	64.0956	0	19.269
0.91	64.4496	0	19.2043
0.915	64.8036	0	19.1389
0.92	65.1576	0	19.0735
0.925	65.5115	0	19.0081
0.93	65.8655	0	18.9427
0.935	66.2195	0	18.8774
0.94	66.5735	0	18.812
0.945	66.9275	0	18.7466
0.95	67.2815	0	18.6812
0.955	67.6355	0	18.6159
0.96	67.9895	0	18.5505
0.965	68.3435	0	18.4851
0.97	68.6974	0	18.4197
0.975	69.0514	0	18.3488
0.98	69.4054	0	18.1782
0.985	69.7594	0	17.9717
0.99	70.1134	0	17.7598
0.995	70.4674	0	17.5435
1	70.8214	0	17.1375

### Sheet: ecMMU1868-TPS_biomass
fraction_of_max_biomass	biomass_flux	min_lactate_flux	max_lactate_flux
0	0	0	20.6777
0.05	0.00334959	0	20.5622
0.1	0.00669918	0	20.4466
0.15	0.0100488	0	20.3309
0.2	0.0133984	0	20.2147
0.25	0.016748	0	20.0735
0.3	0.0200976	0	19.9218
0.35	0.0234471	0	19.7483
0.4	0.0267967	0	19.5596
0.45	0.0301463	0	19.3575
0.5	0.0334959	0	19.1516
0.55	0.0368455	0	18.9439
0.6	0.0401951	0	18.7346
0.62	0.0415349	0	18.6508
0.64	0.0428748	0	18.567
0.66	0.0442146	0	18.4831
0.68	0.0455544	0	18.3991
0.7	0.0468943	0	18.3151
0.72	0.0482341	0	18.2308
0.74	0.049574	0	18.1444
0.76	0.0509138	0	18.0581
0.78	0.0522536	0	17.9563
0.8	0.0535935	0	17.8464
0.8	0.0535935	0	17.8464
0.805	0.0539284	0	17.8188
0.81	0.0542634	0	17.7911
0.815	0.0545983	0	17.7634
0.82	0.0549333	0	17.7358
0.825	0.0552683	0	17.7078
0.83	0.0556032	0	17.6759
0.835	0.0559382	0	17.6364
0.84	0.0562731	0	17.5969
0.845	0.0566081	0	17.5574
0.85	0.0569431	0	17.5176
0.855	0.057278	0	17.4779
0.86	0.057613	0	17.4381
0.865	0.0579479	0	17.3817
0.87	0.0582829	0	17.32
0.875	0.0586179	0	17.2581
0.88	0.0589528	0	17.1951
0.885	0.0592878	0	17.1196
0.89	0.0596227	0	16.918
0.895	0.0599577	0.00597848	16.4901
0.9	0.0602927	0.31342	16.0621
0.905	0.0606276	0.620858	15.6342
0.91	0.0609626	0.928302	15.2062
0.915	0.0612975	1.23574	14.7783
0.92	0.0616325	1.54347	14.3503
0.925	0.0619674	1.86135	13.9224
0.93	0.0623024	2.17924	13.4944
0.935	0.0626374	2.49712	13.0664
0.94	0.0629723	2.81501	12.6385
0.945	0.0633073	3.13298	12.2105
0.95	0.0636422	3.48567	11.7826
0.955	0.0639772	3.8609	11.3546
0.96	0.0643122	4.23623	10.9266
0.965	0.0646471	4.61199	10.4987
0.97	0.0649821	4.99124	10.0707
0.975	0.065317	5.37078	9.64277
0.98	0.065652	5.75032	9.21481
0.985	0.065987	6.12988	8.78685
0.99	0.0663219	6.50942	8.32379
0.995	0.0666569	6.88897	7.81121
1	0.0669918	7.29767	7.29775

### Sheet: ecMMU1868-TPS_ATPM
fraction_of_max_ATPM	ATPM_flux	min_lactate_flux	max_lactate_flux
0	0.0237	0	20.6777
0.05	1.03419	0	20.6712
0.1	2.04468	0	20.6648
0.15	3.05516	0	20.6583
0.2	4.06565	0	20.6518
0.25	5.07614	0	20.6453
0.3	6.08663	0	20.6341
0.35	7.09712	0	20.6137
0.4	8.10761	0	20.593
0.45	9.11809	0	20.5721
0.5	10.1286	0	20.5511
0.55	11.1391	0	20.5295
0.6	12.1496	0	20.5076
0.62	12.5538	0	20.4986
0.64	12.958	0	20.4896
0.66	13.3621	0	20.4805
0.68	13.7663	0	20.4715
0.7	14.1705	0	20.4602
0.72	14.5747	0	20.4481
0.74	14.9789	0	20.436
0.76	15.3831	0	20.424
0.78	15.7873	0	20.4119
0.8	16.1915	0	20.3998
0.8	16.1915	0	20.3998
0.805	16.2926	0	20.3968
0.81	16.3936	0	20.3937
0.815	16.4947	0	20.3907
0.82	16.5957	0	20.3877
0.825	16.6968	0.252989	20.3847
0.83	16.7978	0.544665	20.3816
0.835	16.8989	0.836342	20.3786
0.84	16.9999	1.12802	20.3756
0.845	17.101	1.41969	20.3726
0.85	17.202	1.71137	20.3695
0.855	17.3031	2.00305	20.3665
0.86	17.4041	2.29485	20.3634
0.865	17.5051	2.58666	20.3604
0.87	17.6062	2.87847	20.3574
0.875	17.7072	3.17028	20.3543
0.88	17.8083	3.46209	20.3513
0.885	17.9093	3.7539	20.3483
0.89	18.0104	4.04572	20.3452
0.895	18.1114	4.35247	20.3422
0.9	18.2125	4.66453	20.3391
0.905	18.3135	4.97659	20.3361
0.91	18.4146	5.28865	20.333
0.915	18.5156	5.60072	20.3299
0.92	18.6167	5.91288	20.3268
0.925	18.7177	6.22531	20.3236
0.93	18.8188	6.53773	20.3205
0.935	18.9198	6.85016	20.3174
0.94	19.0209	7.16259	20.3143
0.945	19.1219	7.47502	20.3111
0.95	19.223	7.78745	20.308
0.955	19.324	8.11013	20.3048
0.96	19.4251	8.438	20.3017
0.965	19.5261	8.76654	20.2985
0.97	19.6272	9.12132	20.2953
0.975	19.7282	9.48377	20.2922
0.98	19.8293	9.84683	20.289
0.985	19.9303	10.2105	20.2859
0.99	20.0314	11.7244	20.2807
0.995	20.1324	15.7082	20.265
1	20.2335	19.9202	19.9202
